# Enhanced environmental complexity worsens experimental colitis and dysregulates microbiota-gut-brain axis signalling in female mice

**DOI:** 10.64898/2026.06.26.734703

**Authors:** Giulia Petracco, Isabella Faimann, Eva Gruden, Melanie Kienzl, Elmar Zügner, Fernanda Monedeiro, Christina Kumpitsch, Eva Tatzl, Günther Rauter, Sabine Obermüller, Thomas Altendorfer-Kroath, Christine Moissl-Eichinger, Rudolf Schicho, Christoph Magnes, Florian Reichmann

## Abstract

Ulcerative colitis (UC) is a chronic inflammatory disease characterized by colonic inflammation and bloody diarrhoea. Accumulating evidence suggests that UC not only affects the intestinal tract, but also distant organs including the brain. Environmental factors are key determinants of the disease course, yet the impact and potential disease modifying effects of living environment complexity on microbiota-gut-brain axis signalling during colitis remain unclear. To address this gap, we investigated how enhanced environmental complexity (EC) affects the disease course and gut-brain axis signalling during experimental colitis in mice. Our results show that EC exacerbates dextran sulphate sodium (DSS)-induced colitis in female mice, but not in male mice, as evidenced by greater weight loss and higher disease activity. Immune cell profiling across the gut-brain axis reveals strong effects of DSS treatment on colonic, circulating and brain immune cell populations and a restriction of central nervous system (CNS) T cell infiltration due to EC. In addition, female EC/DSS mice have higher circulating corticosterone levels than controls indicating chronic stress. Metabolomics across the gut-brain axis revealed that EC exacerbates colitis-induced metabolite perturbations in plasma, brain tissue, brain interstitial and cerebrospinal fluid. Notably, microbiota-derived metabolites, including deoxycholic acid and trimethylamine-N-oxide (TMAO), are increased in EC/DSS mice, concordant with EC-associated microbiome changes and anxiety-like behaviour. Overall, this study indicates that EC worsens experimental colitis in female mice and directs microbiota-gut-brain axis signalling during colitis towards a less favourable state. From a translational perspective, this study highlights the importance of environmental factors for a sex-specific disease course of UC and associated neurobehavioral comorbidities.

**Highlights:**

- Enhanced environmental complexity (EC) exacerbates experimental colitis
- Colitis and EC have compartment-specific effects on immune cells
- EC augments colitis-induced metabolic shifts in plasma, brain and CSF
- Microbiota-derived metabolites are important players for the effects of EC
