## Supplementary material for "Enhanced environmental complexity worsens experimental colitis and dysregulates microbiota-gut-brain axis signalling in female mice": Suppl. Table 1

### Sheet: Sheet1
).
	EE/CO vs. SE/CO		EE/DSS vs. EE/CO		SE/DSS vs. SE/CO		EE/DSS vs. SE/DSS
	up	down	up	down	up	down	up	down
plasma	5	45	53	10	14	11	9	16
brain	22	26	23	28	7	7	12	7
ISF	6	3	8	9	12	1	5	5
CSF	1	111	121	2	5	1	3	1
