## Supplementary material for "Enhanced environmental complexity worsens experimental colitis and dysregulates microbiota-gut-brain axis signalling in female mice": Suppl. Table 2

### Sheet: CSF - SE DSS vs SE CO
metabolite	comparison	p-value	log2FoldChange
SAQ.1018.Trimethylamine.n.oxide.LOG_Peakarea_outliers.excluded	SE_DSS_female vs SE_CO_female	0.00685055	-0.989809
SAQ.2128.LysoPC.18.1..LOG_Peakarea_outliers.excluded	SE_DSS_female vs SE_CO_female	0.0118087	-3.50999
SAQ.1958.Linoleyl.carnitine.LOG_Peakarea_outliers.excluded	SE_DSS_female vs SE_CO_female	0.031257	-3.23871
SAQ.2278.PC.36.5.LOG_Peakarea_outliers.excluded	SE_DSS_female vs SE_CO_female	0.033711	-4.10265
SAQ.1819.FFA.C25.1.LOG_Peakarea_outliers.excluded	SE_DSS_female vs SE_CO_female	0.0401483	-2.41069
SAQ.1830.Adenosylhomocysteine.LOG_Peakarea_outliers.excluded	SE_DSS_female vs SE_CO_female	0.0491088	1.08757

### Sheet: CSF - EC DSS vs EC CO
metabolite	comparison	p-value	log2FoldChange
HAQ.1152.Niacinamide.LOG_Peakarea_outliers.excluded	EC_DSS_female vs EC_CO_female	1.41106e-06	-2.44439
HAQ.1592.Succinylcarnitine.LOG_Peakarea_outliers.excluded	EC_DSS_female vs EC_CO_female	6.90687e-06	-2.64341
SAQ.2270.PC.34.1.LOG_Peakarea_outliers.excluded	EC_DSS_female vs EC_CO_female	9.4402e-06	-5.24755
HAQ.1253.Xanthine.LOG_Peakarea_outliers.excluded	EC_DSS_female vs EC_CO_female	1.11479e-05	-2.63714
SAQ.2288.PC.36.2.LOG_Peakarea_outliers.excluded	EC_DSS_female vs EC_CO_female	1.36411e-05	-6.52479
HAQ.1717.FFA.C22.6.LOG_Peakarea_outliers.excluded	EC_DSS_female vs EC_CO_female	1.58289e-05	-6.3725
HAQ.1503.Pentose.X.phosphate.LOG_Peakarea_outliers.excluded	EC_DSS_female vs EC_CO_female	2.07783e-05	-6.4355
SAQ.2280.PC.36.4.LOG_Peakarea_outliers.excluded	EC_DSS_female vs EC_CO_female	3.941e-05	-6.57672
HAQ.1679.FFA.C20.4.LOG_Peakarea_outliers.excluded	EC_DSS_female vs EC_CO_female	4.02023e-05	-4.75339
HAQ.1279.Aminoadipic.acid.LOG_Peakarea_outliers.excluded	EC_DSS_female vs EC_CO_female	4.2605e-05	-3.05831
SAQ.2296.PC.38.6.LOG_Peakarea_outliers.excluded	EC_DSS_female vs EC_CO_female	6.81786e-05	-5.61419
HAQ.1651.Sedoheptulose.7.phosphate.LOG_Peakarea_outliers.excluded	EC_DSS_female vs EC_CO_female	8.04099e-05	-6.35634
HAQ.1128.Guanidinoacetate.LOG_Peakarea_outliers.excluded	EC_DSS_female vs EC_CO_female	8.71516e-05	-2.67046
HAQ.1230.Lysine.LOG_Peakarea_outliers.excluded	EC_DSS_female vs EC_CO_female	9.4518e-05	-1.06027
HAQ.1208.Hypoxanthine.LOG_Peakarea_outliers.excluded	EC_DSS_female vs EC_CO_female	9.85573e-05	-3.48731
HAQ.1055.Phosphat.LOG_Peakarea_outliers.excluded	EC_DSS_female vs EC_CO_female	0.000134877	-0.421934
SAQ.2313.PS.38.0.LOG_Peakarea_outliers.excluded	EC_DSS_female vs EC_CO_female	0.000175221	-3.64177
HAQ.1212.p.Aminobenzoic.acid.LOG_Peakarea_outliers.excluded	EC_DSS_female vs EC_CO_female	0.000218106	-2.34596
HAQ.1514.Butanoylcarnitine..Isobutyrylcarnitine.LOG_Peakarea_outliers.excluded	EC_DSS_female vs EC_CO_female	0.000248383	-3.04028
HAQ.1725.FFA.C22.4.LOG_Peakarea_outliers.excluded	EC_DSS_female vs EC_CO_female	0.000254125	-2.90262
HAQ.1039.Alanine..Sarcosine.LOG_Peakarea_outliers.excluded	EC_DSS_female vs EC_CO_female	0.000270656	-1.98121
HAQ.1035.Alanine.LOG_Peakarea_outliers.excluded	EC_DSS_female vs EC_CO_female	0.000317271	-1.97146
HAQ.1315.Glycerol.3.phosphate.LOG_Peakarea_outliers.excluded	EC_DSS_female vs EC_CO_female	0.000340315	-1.80256
HAQ.1461.Indoxyl.sulphate.LOG_Peakarea_outliers.excluded	EC_DSS_female vs EC_CO_female	0.000343681	-4.31758
HAQ.1526.Anserine.LOG_Peakarea_outliers.excluded	EC_DSS_female vs EC_CO_female	0.000398991	-1.59621
SAQ.2264.PC.34.3.LOG_Peakarea_outliers.excluded	EC_DSS_female vs EC_CO_female	0.000443314	-4.71791
HAQ.1187.Leucine..Isoleucine.LOG_Peakarea_outliers.excluded	EC_DSS_female vs EC_CO_female	0.000450234	-1.33858
SAQ.2311.PS.38.1.LOG_Peakarea_outliers.excluded	EC_DSS_female vs EC_CO_female	0.000454425	-5.93349
SAQ.1830.Adenosylhomocysteine.LOG_Peakarea_outliers.excluded	EC_DSS_female vs EC_CO_female	0.000487184	-1.71442
SAQ.2282.PC.36.3.LOG_Peakarea_outliers.excluded	EC_DSS_female vs EC_CO_female	0.000503078	-5.90926
HAQ.1332.Arginine.LOG_Peakarea_outliers.excluded	EC_DSS_female vs EC_CO_female	0.000543828	-1.1212
SAQ.1556.Malonylcarnitine..Hydroxybutyrylcarnitine.LOG_Peakarea_outliers.excluded	EC_DSS_female vs EC_CO_female	0.000544661	-3.8564
SAQ.1167.3.Methyl.2.oxovaleric.acid.LOG_Peakarea_outliers.excluded	EC_DSS_female vs EC_CO_female	0.000627149	-0.901761
HAQ.1466.Propionylcarnitine.LOG_Peakarea_outliers.excluded	EC_DSS_female vs EC_CO_female	0.000645624	-3.49355
SAQ.2246.PC.32.0.LOG_Peakarea_outliers.excluded	EC_DSS_female vs EC_CO_female	0.000823912	-4.66132
HAQ.1185.Isoleucine.LOG_Peakarea_outliers.excluded	EC_DSS_female vs EC_CO_female	0.000824745	-1.33572
HAQ.1625.FFA.C18.2.LOG_Peakarea_outliers.excluded	EC_DSS_female vs EC_CO_female	0.00096452	-3.07158
HAQ.1403.Acetyllysine.LOG_Peakarea_outliers.excluded	EC_DSS_female vs EC_CO_female	0.000988488	-1.42118
HAQ.1313.DHAP..G3P.LOG_Peakarea_outliers.excluded	EC_DSS_female vs EC_CO_female	0.00106561	-3.63273
HAQ.1059.2.Ketobutyric.acid.LOG_Peakarea_outliers.excluded	EC_DSS_female vs EC_CO_female	0.00110253	-2.05796
HAQ.1237.Glutamic.acid..o.acetylserine.LOG_Peakarea_outliers.excluded	EC_DSS_female vs EC_CO_female	0.00115578	-3.58796
HAQ.1962.Oleoylcarnitine.LOG_Peakarea_outliers.excluded	EC_DSS_female vs EC_CO_female	0.00123251	-2.26467
HAQ.1282.Cartinine.LOG_Peakarea_outliers.excluded	EC_DSS_female vs EC_CO_female	0.00131564	-2.22383
SAQ.2244.PC.32.1.LOG_Peakarea_outliers.excluded	EC_DSS_female vs EC_CO_female	0.00143367	-3.58573
SAQ.2322.PC.40.6.LOG_Peakarea_outliers.excluded	EC_DSS_female vs EC_CO_female	0.00145814	-4.51945
SAQ.2256.PE.36.2..PC.33.2.LOG_Peakarea_outliers.excluded	EC_DSS_female vs EC_CO_female	0.00151193	-3.57832
HAQ.1160.Taurine.LOG_Peakarea_outliers.excluded	EC_DSS_female vs EC_CO_female	0.00154618	-2.71408
HAQ.1773.FFA.C20.5.LOG_Peakarea_outliers.excluded	EC_DSS_female vs EC_CO_female	0.00158901	-2.25202
HAQ.1295.Phosphoenolpyruvic.acid.LOG_Peakarea_outliers.excluded	EC_DSS_female vs EC_CO_female	0.00164263	-2.20472
HAQ.1537.Uridine.LOG_Peakarea_outliers.excluded	EC_DSS_female vs EC_CO_female	0.00167867	-1.3316
HAQ.1442.ADMA.LOG_Peakarea_outliers.excluded	EC_DSS_female vs EC_CO_female	0.00176284	-0.855155
SAQ.2189.UDP.D.Glucose.LOG_Peakarea_outliers.excluded	EC_DSS_female vs EC_CO_female	0.00184564	-3.18728
HAQ.1182.Creatine.LOG_Peakarea_outliers.excluded	EC_DSS_female vs EC_CO_female	0.00191563	-1.68243
HAQ.1194.Asparagine.LOG_Peakarea_outliers.excluded	EC_DSS_female vs EC_CO_female	0.00211404	-1.17241
HAQ.1603.Inosine.LOG_Peakarea_outliers.excluded	EC_DSS_female vs EC_CO_female	0.00222428	-3.73092
HAQ.1115.Fumaric.acid..Maleic.acid.LOG_Peakarea_outliers.excluded	EC_DSS_female vs EC_CO_female	0.00242611	-2.52221
HAQ.2382.5.amino.valeric.acid.betaine.LOG_Peakarea_outliers.excluded	EC_DSS_female vs EC_CO_female	0.00264715	-2.60188
HAQ.2076.LysoPE.19.0..LOG_Peakarea_outliers.excluded	EC_DSS_female vs EC_CO_female	0.00292999	-4.30678
HAQ.1557.FFA.C16.3.LOG_Peakarea_outliers.excluded	EC_DSS_female vs EC_CO_female	0.00300958	-3.8879
HAQ.1623.FFA.C18.3.LOG_Peakarea_outliers.excluded	EC_DSS_female vs EC_CO_female	0.00307826	-3.027
HAQ.2074.LysoPC.16.0..LOG_Peakarea_outliers.excluded	EC_DSS_female vs EC_CO_female	0.00307835	-3.15753
HAQ.1409.N.acetylglutamic.acid.LOG_Peakarea_outliers.excluded	EC_DSS_female vs EC_CO_female	0.00317389	-0.791449
HAQ.1183.Leucine.LOG_Peakarea_outliers.excluded	EC_DSS_female vs EC_CO_female	0.00329329	-1.1442
SAQ.1165.Citraconic.acid.LOG_Peakarea_outliers.excluded	EC_DSS_female vs EC_CO_female	0.00333182	-1.31798
SAQ.2236.PE.34.2.LOG_Peakarea_outliers.excluded	EC_DSS_female vs EC_CO_female	0.00333328	-2.80809
HAQ.1136.Valine..Betaine.LOG_Peakarea_outliers.excluded	EC_DSS_female vs EC_CO_female	0.00342044	-1.11432
HAQ.1681.FFA.C20.3.LOG_Peakarea_outliers.excluded	EC_DSS_female vs EC_CO_female	0.00350919	-2.58141
HAQ.1103.Uracil.LOG_Peakarea_outliers.excluded	EC_DSS_female vs EC_CO_female	0.00361481	-1.02644
HAQ.1686.Glutathione.LOG_Peakarea_outliers.excluded	EC_DSS_female vs EC_CO_female	0.00367717	-2.43441
SAQ.2278.PC.36.5.LOG_Peakarea_outliers.excluded	EC_DSS_female vs EC_CO_female	0.00435972	-4.30499
HAQ.1098.Hypotaurine.LOG_Peakarea_outliers.excluded	EC_DSS_female vs EC_CO_female	0.00465613	-3.17891
HAQ.1132.Valine.LOG_Peakarea_outliers.excluded	EC_DSS_female vs EC_CO_female	0.0047131	-1.1027
SAQ.2335.PS.40.2.LOG_Peakarea_outliers.excluded	EC_DSS_female vs EC_CO_female	0.0049427	-3.38795
HAQ.1134.Betaine.LOG_Peakarea_outliers.excluded	EC_DSS_female vs EC_CO_female	0.00592244	0.900792
HAQ.1016.Glycine.LOG_Peakarea_outliers.excluded	EC_DSS_female vs EC_CO_female	0.00595592	-2.10476
HAQ.1288.Phenylalanine.LOG_Peakarea_outliers.excluded	EC_DSS_female vs EC_CO_female	0.00624875	-0.852396
HAQ.1137.Succinic.acid.LOG_Peakarea_outliers.excluded	EC_DSS_female vs EC_CO_female	0.00674135	-1.24574
HAQ.1446.Acetylcarnitine.LOG_Peakarea_outliers.excluded	EC_DSS_female vs EC_CO_female	0.00703298	-2.24931
HAQ.1349.Hippuric.acid.LOG_Peakarea_outliers.excluded	EC_DSS_female vs EC_CO_female	0.00793056	-1.46085
SAQ.1721.FFA.C22.5.LOG_Peakarea_outliers.excluded	EC_DSS_female vs EC_CO_female	0.00795856	-2.9919
HAQ.1589.Hexose.mono.phosphate.LOG_Peakarea_outliers.excluded	EC_DSS_female vs EC_CO_female	0.00803046	-1.92286
HAQ.1536.Tiglylcarnitine.LOG_Peakarea_outliers.excluded	EC_DSS_female vs EC_CO_female	0.00913722	-1.36165
HAQ.1699.diFA.C18.0.LOG_Peakarea_outliers.excluded	EC_DSS_female vs EC_CO_female	0.00927893	-1.31483
SAQ.1161.Thymine.LOG_Peakarea_outliers.excluded	EC_DSS_female vs EC_CO_female	0.00977811	-1.61914
SAQ.1793.Guanosine.monophosphate.LOG_Peakarea_outliers.excluded	EC_DSS_female vs EC_CO_female	0.010183	-4.5382
HAQ.1487.CARNOSINE.LOG_Peakarea_outliers.excluded	EC_DSS_female vs EC_CO_female	0.0111481	-0.636943
HAQ.1143.Threonine..Homoserine.LOG_Peakarea_outliers.excluded	EC_DSS_female vs EC_CO_female	0.0115195	-0.683609
HAQ.1047.Glyceraldehyd..Lactic.acid.LOG_Peakarea_outliers.excluded	EC_DSS_female vs EC_CO_female	0.0117337	-0.657994
HAQ.1225.alpha.Ketoglutaric.acid.LOG_Peakarea_outliers.excluded	EC_DSS_female vs EC_CO_female	0.0117895	-1.76027
HAQ.1495.Deoxyuridine.LOG_Peakarea_outliers.excluded	EC_DSS_female vs EC_CO_female	0.0128104	-0.675857
HAQ.1011.FFA.C3.0.LOG_Peakarea_outliers.excluded	EC_DSS_female vs EC_CO_female	0.012869	-1.58923
SAQ.2379.Citramalic.acid..a.hydroxyglutaric.acid.LOG_Peakarea_outliers.excluded	EC_DSS_female vs EC_CO_female	0.0129869	-0.825589
SAQ.1278.Indole.3.carboxylic.acid.LOG_Peakarea_outliers.excluded	EC_DSS_female vs EC_CO_female	0.0133704	-2.0019
HAQ.1102.Histamine.LOG_Peakarea_outliers.excluded	EC_DSS_female vs EC_CO_female	0.0137604	-4.53608
SAQ.1548.Carnitine.LOG_Peakarea_outliers.excluded	EC_DSS_female vs EC_CO_female	0.0137699	-0.868394
HAQ.1179.4.Hydroxyproline..N.acetylalanine.LOG_Peakarea_outliers.excluded	EC_DSS_female vs EC_CO_female	0.0148358	-1.28364
SAQ.2128.LysoPC.18.1..LOG_Peakarea_outliers.excluded	EC_DSS_female vs EC_CO_female	0.0149912	-3.28773
HAQ.1106.Creatinine.LOG_Peakarea_outliers.excluded	EC_DSS_female vs EC_CO_female	0.0153697	-0.379905
SAQ.1198.Ornithine.LOG_Peakarea_outliers.excluded	EC_DSS_female vs EC_CO_female	0.0155537	-0.827441
HAQ.1391.Phosphoglyeric.acid.LOG_Peakarea_outliers.excluded	EC_DSS_female vs EC_CO_female	0.0155766	-2.32374
SAQ.1711.Uridine.monophosphate.LOG_Peakarea_outliers.excluded	EC_DSS_female vs EC_CO_female	0.0155855	-2.81174
HAQ.1329.N.acetylornithine.LOG_Peakarea_outliers.excluded	EC_DSS_female vs EC_CO_female	0.0156107	-0.684403
HAQ.1621.FFA.C18.4.LOG_Peakarea_outliers.excluded	EC_DSS_female vs EC_CO_female	0.0163264	-1.07953
HAQ.1534.Cytidine.LOG_Peakarea_outliers.excluded	EC_DSS_female vs EC_CO_female	0.0174146	-0.769084
HAQ.1569.FFA.C16.0.LOG_Peakarea_outliers.excluded	EC_DSS_female vs EC_CO_female	0.0220881	-0.945465
HAQ.1423.2.ketogluconic.acid..Glucuronic.acid.LOG_Peakarea_outliers.excluded	EC_DSS_female vs EC_CO_female	0.0258205	-0.452184
HAQ.1078.Aminobutyric.acids..N.methylalanine..Dimethylglycine.LOG_Peakarea_outliers.excluded	EC_DSS_female vs EC_CO_female	0.0284179	-0.517511
HAQ.1291.Phenyllactic.acid.LOG_Peakarea_outliers.excluded	EC_DSS_female vs EC_CO_female	0.029531	-0.640062
HAQ.1271.Allantoin.LOG_Peakarea_outliers.excluded	EC_DSS_female vs EC_CO_female	0.0296323	-0.73351
SAQ.2250.PE.36.3.LOG_Peakarea_outliers.excluded	EC_DSS_female vs EC_CO_female	0.0296613	-4.37805
HAQ.1273.FFA.C9.0.LOG_Peakarea_outliers.excluded	EC_DSS_female vs EC_CO_female	0.0302342	-0.780207
HAQ.1359.Fructose.LOG_Peakarea_outliers.excluded	EC_DSS_female vs EC_CO_female	0.0316404	-0.80349
HAQ.1363.Glucose.LOG_Peakarea_outliers.excluded	EC_DSS_female vs EC_CO_female	0.0325546	0.305337
HAQ.1357.Myoinositol.LOG_Peakarea_outliers.excluded	EC_DSS_female vs EC_CO_female	0.0338213	-0.28038
SAQ.2126.LysoPE.21.1..LOG_Peakarea_outliers.excluded	EC_DSS_female vs EC_CO_female	0.0341539	-5.63413
HAQ.1317.FFA.C10.0.LOG_Peakarea_outliers.excluded	EC_DSS_female vs EC_CO_female	0.0370467	-0.706599
SAQ.1018.Trimethylamine.n.oxide.LOG_Peakarea_outliers.excluded	EC_DSS_female vs EC_CO_female	0.0385568	-0.954965
HAQ.2206.Oxidized.glutathione.LOG_Peakarea_outliers.excluded	EC_DSS_female vs EC_CO_female	0.0411238	-3.87731
HAQ.1200.Aspartic.acid.LOG_Peakarea_outliers.excluded	EC_DSS_female vs EC_CO_female	0.0435791	-1.62108
HAQ.2387.Ribose.LOG_Peakarea_outliers.excluded	EC_DSS_female vs EC_CO_female	0.0440072	-0.989183
HAQ.1333.N.Acetylaspartic.acid.LOG_Peakarea_outliers.excluded	EC_DSS_female vs EC_CO_female	0.0445875	-2.56576
HAQ.1057.Acetoacetic.acid.LOG_Peakarea_outliers.excluded	EC_DSS_female vs EC_CO_female	0.0449037	-0.912211
SAQ.1339.Ureidosuccinic.acid.LOG_Peakarea_outliers.excluded	EC_DSS_female vs EC_CO_female	0.0455107	-2.64201

### Sheet: CSF - EC CO vs SE CO
metabolite	comparison	p-value	log2FoldChange
HAQ.1253.Xanthine.LOG_Peakarea_outliers.excluded	EC_CO_female vs SE_CO_female	2.06258e-05	2.55088
HAQ.1592.Succinylcarnitine.LOG_Peakarea_outliers.excluded	EC_CO_female vs SE_CO_female	3.3037e-05	2.55255
HAQ.1152.Niacinamide.LOG_Peakarea_outliers.excluded	EC_CO_female vs SE_CO_female	3.5393e-05	2.06754
HAQ.1503.Pentose.X.phosphate.LOG_Peakarea_outliers.excluded	EC_CO_female vs SE_CO_female	7.13841e-05	6.347
HAQ.1055.Phosphat.LOG_Peakarea_outliers.excluded	EC_CO_female vs SE_CO_female	8.84109e-05	0.432575
HAQ.1679.FFA.C20.4.LOG_Peakarea_outliers.excluded	EC_CO_female vs SE_CO_female	0.000122878	4.28278
SAQ.1721.FFA.C22.5.LOG_Peakarea_outliers.excluded	EC_CO_female vs SE_CO_female	0.000140597	4.91831
HAQ.1717.FFA.C22.6.LOG_Peakarea_outliers.excluded	EC_CO_female vs SE_CO_female	0.000141569	5.6323
HAQ.1536.Tiglylcarnitine.LOG_Peakarea_outliers.excluded	EC_CO_female vs SE_CO_female	0.000201553	2.47865
HAQ.1230.Lysine.LOG_Peakarea_outliers.excluded	EC_CO_female vs SE_CO_female	0.000215495	1.04495
SAQ.1677.N.Acetylglucosamine.Phosphate.LOG_Peakarea_outliers.excluded	EC_CO_female vs SE_CO_female	0.000265876	4.26309
HAQ.1208.Hypoxanthine.LOG_Peakarea_outliers.excluded	EC_CO_female vs SE_CO_female	0.000275657	3.46884
HAQ.1288.Phenylalanine.LOG_Peakarea_outliers.excluded	EC_CO_female vs SE_CO_female	0.00027668	1.25249
HAQ.1035.Alanine.LOG_Peakarea_outliers.excluded	EC_CO_female vs SE_CO_female	0.000279251	2.19569
HAQ.1212.p.Aminobenzoic.acid.LOG_Peakarea_outliers.excluded	EC_CO_female vs SE_CO_female	0.00032673	2.46133
SAQ.2270.PC.34.1.LOG_Peakarea_outliers.excluded	EC_CO_female vs SE_CO_female	0.000337678	4.07365
HAQ.1187.Leucine..Isoleucine.LOG_Peakarea_outliers.excluded	EC_CO_female vs SE_CO_female	0.000341666	1.38647
HAQ.1039.Alanine..Sarcosine.LOG_Peakarea_outliers.excluded	EC_CO_female vs SE_CO_female	0.000349125	2.11979
SAQ.1830.Adenosylhomocysteine.LOG_Peakarea_outliers.excluded	EC_CO_female vs SE_CO_female	0.000380532	2.20845
HAQ.1466.Propionylcarnitine.LOG_Peakarea_outliers.excluded	EC_CO_female vs SE_CO_female	0.000431121	3.83034
SAQ.2280.PC.36.4.LOG_Peakarea_outliers.excluded	EC_CO_female vs SE_CO_female	0.000440509	5.32977
HAQ.1185.Isoleucine.LOG_Peakarea_outliers.excluded	EC_CO_female vs SE_CO_female	0.000461464	1.54223
HAQ.1315.Glycerol.3.phosphate.LOG_Peakarea_outliers.excluded	EC_CO_female vs SE_CO_female	0.000549256	1.95262
SAQ.1556.Malonylcarnitine..Hydroxybutyrylcarnitine.LOG_Peakarea_outliers.excluded	EC_CO_female vs SE_CO_female	0.000606868	3.91884
HAQ.1279.Aminoadipic.acid.LOG_Peakarea_outliers.excluded	EC_CO_female vs SE_CO_female	0.000716316	2.63727
SAQ.1165.Citraconic.acid.LOG_Peakarea_outliers.excluded	EC_CO_female vs SE_CO_female	0.000864559	1.79341
HAQ.1128.Guanidinoacetate.LOG_Peakarea_outliers.excluded	EC_CO_female vs SE_CO_female	0.000909823	2.06444
HAQ.1651.Sedoheptulose.7.phosphate.LOG_Peakarea_outliers.excluded	EC_CO_female vs SE_CO_female	0.000916799	5.16989
HAQ.1332.Arginine.LOG_Peakarea_outliers.excluded	EC_CO_female vs SE_CO_female	0.000924876	1.09804
HAQ.1442.ADMA.LOG_Peakarea_outliers.excluded	EC_CO_female vs SE_CO_female	0.000992065	0.879052
HAQ.1183.Leucine.LOG_Peakarea_outliers.excluded	EC_CO_female vs SE_CO_female	0.00101207	1.26283
HAQ.1514.Butanoylcarnitine..Isobutyrylcarnitine.LOG_Peakarea_outliers.excluded	EC_CO_female vs SE_CO_female	0.00101917	2.85347
HAQ.1132.Valine.LOG_Peakarea_outliers.excluded	EC_CO_female vs SE_CO_female	0.00101995	1.27557
HAQ.1136.Valine..Betaine.LOG_Peakarea_outliers.excluded	EC_CO_female vs SE_CO_female	0.00124953	1.07712
HAQ.1237.Glutamic.acid..o.acetylserine.LOG_Peakarea_outliers.excluded	EC_CO_female vs SE_CO_female	0.00130266	3.4918
SAQ.2244.PC.32.1.LOG_Peakarea_outliers.excluded	EC_CO_female vs SE_CO_female	0.00150236	4.0332
SAQ.2322.PC.40.6.LOG_Peakarea_outliers.excluded	EC_CO_female vs SE_CO_female	0.00167856	4.6642
HAQ.1313.DHAP..G3P.LOG_Peakarea_outliers.excluded	EC_CO_female vs SE_CO_female	0.00168156	3.2376
SAQ.1198.Ornithine.LOG_Peakarea_outliers.excluded	EC_CO_female vs SE_CO_female	0.00195061	1.08286
HAQ.1681.FFA.C20.3.LOG_Peakarea_outliers.excluded	EC_CO_female vs SE_CO_female	0.00272518	2.75337
HAQ.1160.Taurine.LOG_Peakarea_outliers.excluded	EC_CO_female vs SE_CO_female	0.00276129	2.55106
HAQ.1603.Inosine.LOG_Peakarea_outliers.excluded	EC_CO_female vs SE_CO_female	0.00303728	2.91328
SAQ.2282.PC.36.3.LOG_Peakarea_outliers.excluded	EC_CO_female vs SE_CO_female	0.00325439	5.32297
HAQ.1461.Indoxyl.sulphate.LOG_Peakarea_outliers.excluded	EC_CO_female vs SE_CO_female	0.00352537	3.05824
HAQ.1295.Phosphoenolpyruvic.acid.LOG_Peakarea_outliers.excluded	EC_CO_female vs SE_CO_female	0.00357056	1.94678
SAQ.2246.PC.32.0.LOG_Peakarea_outliers.excluded	EC_CO_female vs SE_CO_female	0.00365491	4.40985
HAQ.1282.Cartinine.LOG_Peakarea_outliers.excluded	EC_CO_female vs SE_CO_female	0.00366662	1.84391
HAQ.1725.FFA.C22.4.LOG_Peakarea_outliers.excluded	EC_CO_female vs SE_CO_female	0.00389553	2.69555
HAQ.1526.Anserine.LOG_Peakarea_outliers.excluded	EC_CO_female vs SE_CO_female	0.00394866	1.33648
HAQ.1103.Uracil.LOG_Peakarea_outliers.excluded	EC_CO_female vs SE_CO_female	0.00408707	1.21082
SAQ.2288.PC.36.2.LOG_Peakarea_outliers.excluded	EC_CO_female vs SE_CO_female	0.00420712	5.72879
HAQ.1495.Deoxyuridine.LOG_Peakarea_outliers.excluded	EC_CO_female vs SE_CO_female	0.00440652	0.657496
HAQ.1403.Acetyllysine.LOG_Peakarea_outliers.excluded	EC_CO_female vs SE_CO_female	0.00445439	1.37848
SAQ.1548.Carnitine.LOG_Peakarea_outliers.excluded	EC_CO_female vs SE_CO_female	0.00447638	1.21045
SAQ.2226.PC.30.0.LOG_Peakarea_outliers.excluded	EC_CO_female vs SE_CO_female	0.00475531	2.84215
HAQ.1623.FFA.C18.3.LOG_Peakarea_outliers.excluded	EC_CO_female vs SE_CO_female	0.00497637	3.03218
HAQ.1143.Threonine..Homoserine.LOG_Peakarea_outliers.excluded	EC_CO_female vs SE_CO_female	0.0050522	0.670965
HAQ.1194.Asparagine.LOG_Peakarea_outliers.excluded	EC_CO_female vs SE_CO_female	0.00508035	1.04062
HAQ.1179.4.Hydroxyproline..N.acetylalanine.LOG_Peakarea_outliers.excluded	EC_CO_female vs SE_CO_female	0.00519489	1.6186
HAQ.1589.Hexose.mono.phosphate.LOG_Peakarea_outliers.excluded	EC_CO_female vs SE_CO_female	0.0052835	1.88066
SAQ.1167.3.Methyl.2.oxovaleric.acid.LOG_Peakarea_outliers.excluded	EC_CO_female vs SE_CO_female	0.00532479	0.716442
HAQ.1182.Creatine.LOG_Peakarea_outliers.excluded	EC_CO_female vs SE_CO_female	0.00541632	1.71355
HAQ.1273.FFA.C9.0.LOG_Peakarea_outliers.excluded	EC_CO_female vs SE_CO_female	0.00548397	1.00224
HAQ.2382.5.amino.valeric.acid.betaine.LOG_Peakarea_outliers.excluded	EC_CO_female vs SE_CO_female	0.00557843	2.4946
HAQ.1409.N.acetylglutamic.acid.LOG_Peakarea_outliers.excluded	EC_CO_female vs SE_CO_female	0.00588003	0.800704
HAQ.1134.Betaine.LOG_Peakarea_outliers.excluded	EC_CO_female vs SE_CO_female	0.00596711	-0.963264
HAQ.2206.Oxidized.glutathione.LOG_Peakarea_outliers.excluded	EC_CO_female vs SE_CO_female	0.00659559	5.78313
HAQ.1016.Glycine.LOG_Peakarea_outliers.excluded	EC_CO_female vs SE_CO_female	0.00668828	2.25604
HAQ.1098.Hypotaurine.LOG_Peakarea_outliers.excluded	EC_CO_female vs SE_CO_female	0.0068414	2.80784
HAQ.1225.alpha.Ketoglutaric.acid.LOG_Peakarea_outliers.excluded	EC_CO_female vs SE_CO_female	0.00686594	2.1615
HAQ.1962.Oleoylcarnitine.LOG_Peakarea_outliers.excluded	EC_CO_female vs SE_CO_female	0.00686948	2.18903
HAQ.1078.Aminobutyric.acids..N.methylalanine..Dimethylglycine.LOG_Peakarea_outliers.excluded	EC_CO_female vs SE_CO_female	0.00756876	0.745952
HAQ.1275.3.Oxoadipic.acid.LOG_Peakarea_outliers.excluded	EC_CO_female vs SE_CO_female	0.00763477	0.888328
HAQ.1115.Fumaric.acid..Maleic.acid.LOG_Peakarea_outliers.excluded	EC_CO_female vs SE_CO_female	0.0077606	1.78534
HAQ.1773.FFA.C20.5.LOG_Peakarea_outliers.excluded	EC_CO_female vs SE_CO_female	0.0080008	1.95822
HAQ.1357.Myoinositol.LOG_Peakarea_outliers.excluded	EC_CO_female vs SE_CO_female	0.00802376	0.515606
HAQ.1329.N.acetylornithine.LOG_Peakarea_outliers.excluded	EC_CO_female vs SE_CO_female	0.00855029	0.858926
SAQ.2313.PS.38.0.LOG_Peakarea_outliers.excluded	EC_CO_female vs SE_CO_female	0.00901725	2.91561
SAQ.2296.PC.38.6.LOG_Peakarea_outliers.excluded	EC_CO_female vs SE_CO_female	0.009193	4.85166
HAQ.1446.Acetylcarnitine.LOG_Peakarea_outliers.excluded	EC_CO_female vs SE_CO_female	0.00957946	2.49153
HAQ.1200.Aspartic.acid.LOG_Peakarea_outliers.excluded	EC_CO_female vs SE_CO_female	0.0105338	2.00195
SAQ.1408.Kynurenic.acid.LOG_Peakarea_outliers.excluded	EC_CO_female vs SE_CO_female	0.0106787	1.67732
HAQ.1699.diFA.C18.0.LOG_Peakarea_outliers.excluded	EC_CO_female vs SE_CO_female	0.0115047	1.21715
HAQ.1537.Uridine.LOG_Peakarea_outliers.excluded	EC_CO_female vs SE_CO_female	0.0116088	1.00275
HAQ.1091.Serine.LOG_Peakarea_outliers.excluded	EC_CO_female vs SE_CO_female	0.0116282	0.837419
HAQ.1137.Succinic.acid.LOG_Peakarea_outliers.excluded	EC_CO_female vs SE_CO_female	0.0124223	1.14771
SAQ.2264.PC.34.3.LOG_Peakarea_outliers.excluded	EC_CO_female vs SE_CO_female	0.0130639	2.12999
SAQ.2379.Citramalic.acid..a.hydroxyglutaric.acid.LOG_Peakarea_outliers.excluded	EC_CO_female vs SE_CO_female	0.0132709	0.781087
HAQ.1686.Glutathione.LOG_Peakarea_outliers.excluded	EC_CO_female vs SE_CO_female	0.0135971	1.72748
HAQ.1349.Hippuric.acid.LOG_Peakarea_outliers.excluded	EC_CO_female vs SE_CO_female	0.0139651	1.80071
HAQ.1625.FFA.C18.2.LOG_Peakarea_outliers.excluded	EC_CO_female vs SE_CO_female	0.0141288	2.36073
SAQ.2311.PS.38.1.LOG_Peakarea_outliers.excluded	EC_CO_female vs SE_CO_female	0.0142753	5.0998
SAQ.1278.Indole.3.carboxylic.acid.LOG_Peakarea_outliers.excluded	EC_CO_female vs SE_CO_female	0.0145664	2.23521
SAQ.1711.Uridine.monophosphate.LOG_Peakarea_outliers.excluded	EC_CO_female vs SE_CO_female	0.0155557	3.66704
HAQ.1487.CARNOSINE.LOG_Peakarea_outliers.excluded	EC_CO_female vs SE_CO_female	0.0158606	0.549584
HAQ.1059.2.Ketobutyric.acid.LOG_Peakarea_outliers.excluded	EC_CO_female vs SE_CO_female	0.0162727	1.34559
HAQ.1149.Benzoic.acid.LOG_Peakarea_outliers.excluded	EC_CO_female vs SE_CO_female	0.0163484	1.22822
HAQ.1529.Thymidine.LOG_Peakarea_outliers.excluded	EC_CO_female vs SE_CO_female	0.016519	0.922875
HAQ.1106.Creatinine.LOG_Peakarea_outliers.excluded	EC_CO_female vs SE_CO_female	0.0175135	0.361949
SAQ.1051.Glycerol.LOG_Peakarea_outliers.excluded	EC_CO_female vs SE_CO_female	0.0224662	0.259051
SAQ.2062.CDP.Choline.LOG_Peakarea_outliers.excluded	EC_CO_female vs SE_CO_female	0.0254693	3.31622
HAQ.1335.Citrulline.LOG_Peakarea_outliers.excluded	EC_CO_female vs SE_CO_female	0.0293047	1.19247
SAQ.1339.Ureidosuccinic.acid.LOG_Peakarea_outliers.excluded	EC_CO_female vs SE_CO_female	0.0296738	3.16194
HAQ.2387.Ribose.LOG_Peakarea_outliers.excluded	EC_CO_female vs SE_CO_female	0.0304031	0.88847
SAQ.2256.PE.36.2..PC.33.2.LOG_Peakarea_outliers.excluded	EC_CO_female vs SE_CO_female	0.0323903	1.81642
HAQ.1423.2.ketogluconic.acid..Glucuronic.acid.LOG_Peakarea_outliers.excluded	EC_CO_female vs SE_CO_female	0.0325383	0.414775
HAQ.1291.Phenyllactic.acid.LOG_Peakarea_outliers.excluded	EC_CO_female vs SE_CO_female	0.034828	0.683557
HAQ.1467.Pantothenic.acid.LOG_Peakarea_outliers.excluded	EC_CO_female vs SE_CO_female	0.0400345	0.600175
SAQ.1399.Azelaic.acid.LOG_Peakarea_outliers.excluded	EC_CO_female vs SE_CO_female	0.0403831	0.788537
SAQ.1100.Cytosine.LOG_Peakarea_outliers.excluded	EC_CO_female vs SE_CO_female	0.0429072	0.749446
SAQ.2304.SM.42.3.LOG_Peakarea_outliers.excluded	EC_CO_female vs SE_CO_female	0.0477597	3.38935
HAQ.1011.FFA.C3.0.LOG_Peakarea_outliers.excluded	EC_CO_female vs SE_CO_female	0.0488046	1.21205

### Sheet: CSF - EC DSS vs SE DSS
metabolite	comparison	p-value	log2FoldChange
SAQ.1100.Cytosine.LOG_Peakarea_outliers.excluded	EC_DSS_female vs SE_DSS_female	0.0263608	0.819411
SAQ.2189.UDP.D.Glucose.LOG_Peakarea_outliers.excluded	EC_DSS_female vs SE_DSS_female	0.0402034	-3.23668
HAQ.1349.Hippuric.acid.LOG_Peakarea_outliers.excluded	EC_DSS_female vs SE_DSS_female	0.0428792	-0.910994
HAQ.1209.Phenylacetic.acid.LOG_Peakarea_outliers.excluded	EC_DSS_female vs SE_DSS_female	0.0492856	-1.6754
