## Supplementary material for "Enhanced environmental complexity worsens experimental colitis and dysregulates microbiota-gut-brain axis signalling in female mice": Suppl. Table 3

### Sheet: plasma - SE DSS vs SE CO
metabolite	comparison	p-value	log2FoldChange
HAQ.1454.Kynurenine.LOG_Peakarea_outliers.excluded	SE_DSS_female vs SE_CO_female	0.000904752	1.33138
HAQ.1507.diFA.C12.0.LOG_Peakarea_outliers.excluded	SE_DSS_female vs SE_CO_female	0.00168602	-1.3496
HAQ.1523.Cystine.LOG_Peakarea_outliers.excluded	SE_DSS_female vs SE_CO_female	0.00470696	-0.659635
HAQ.1293.Quinolinic.acid.LOG_Peakarea_outliers.excluded	SE_DSS_female vs SE_CO_female	0.0082631	1.3781
HAQ.1407.Kynurenic.acid.LOG_Peakarea_outliers.excluded	SE_DSS_female vs SE_CO_female	0.00926185	1.15837
SAQ.2264.PC.34.3.LOG_Peakarea_outliers.excluded	SE_DSS_female vs SE_CO_female	0.0107184	-1.01702
HAQ.1182.Creatine.LOG_Peakarea_outliers.excluded	SE_DSS_female vs SE_CO_female	0.0114768	0.276789
HAQ.1529.Thymidine.LOG_Peakarea_outliers.excluded	SE_DSS_female vs SE_CO_female	0.0123966	0.661023
HAQ.1241.Mevalonic.acid.LOG_Peakarea_outliers.excluded	SE_DSS_female vs SE_CO_female	0.0143269	-0.355027
SAQ.2244.PC.32.1.LOG_Peakarea_outliers.excluded	SE_DSS_female vs SE_CO_female	0.0147726	-1.39434
HAQ.1282.Cartinine.LOG_Peakarea_outliers.excluded	SE_DSS_female vs SE_CO_female	0.0163958	0.133937
HAQ.1495.Deoxyuridine.LOG_Peakarea_outliers.excluded	SE_DSS_female vs SE_CO_female	0.0170699	0.482385
HAQ.2278.PC.36.5.LOG_Peakarea_outliers.excluded	SE_DSS_female vs SE_CO_female	0.0192359	-0.525759
HAQ.1087.Hydroxybutyric.acids.LOG_Peakarea_outliers.excluded	SE_DSS_female vs SE_CO_female	0.019561	-0.341075
HAQ.2162.LysoPC.20.5..LOG_Peakarea_outliers.excluded	SE_DSS_female vs SE_CO_female	0.0240835	-0.477457
HAQ.1567.FFA.C16.1.LOG_Peakarea_outliers.excluded	SE_DSS_female vs SE_CO_female	0.0266441	-0.72832
SAQ.1278.Indole.3.carboxylic.acid.LOG_Peakarea_outliers.excluded	SE_DSS_female vs SE_CO_female	0.026684	1.11168
SAQ.2262.PC.34.4.LOG_Peakarea_outliers.excluded	SE_DSS_female vs SE_CO_female	0.0272303	-0.750531
HAQ.2089.Taurodeoxycholic.acids.LOG_Peakarea_outliers.excluded	SE_DSS_female vs SE_CO_female	0.0287474	-1.58104
HAQ.1659.FFA.C19.2.LOG_Peakarea_outliers.excluded	SE_DSS_female vs SE_CO_female	0.0339644	1.04995
SAQ.2268.SM.38.1.LOG_Peakarea_outliers.excluded	SE_DSS_female vs SE_CO_female	0.0374184	-1.18347
SAQ.2240.PC.32.2.LOG_Peakarea_outliers.excluded	SE_DSS_female vs SE_CO_female	0.0399984	-0.800007
HAQ.1621.FFA.C18.4.LOG_Peakarea_outliers.excluded	SE_DSS_female vs SE_CO_female	0.041458	-0.753565
SAQ.1683.Deoxycytidine.monophosphate.LOG_Peakarea_outliers.excluded	SE_DSS_female vs SE_CO_female	0.0429801	1.42521
HAQ.1531.FFA.C15.0.LOG_Peakarea_outliers.excluded	SE_DSS_female vs SE_CO_female	0.0435777	0.628483

### Sheet: plasma - EC DSS vs EC CO
metabolite	comparison	p-value	log2FoldChange
HAQ.1373..Hydroxyphenyllactic.acid.LOG_Peakarea_outliers.excluded	EC_DSS_female vs EC_CO_female	0.000142351	-1.61771
SAQ.2302.PC.38.4.LOG_Peakarea_outliers.excluded	EC_DSS_female vs EC_CO_female	0.000216363	0.761283
HAQ.1829.Adenosylhomocysteine.LOG_Peakarea_outliers.excluded	EC_DSS_female vs EC_CO_female	0.000499707	-2.43342
HAQ.1103.Uracil.LOG_Peakarea_outliers.excluded	EC_DSS_female vs EC_CO_female	0.000658511	-0.890071
HAQ.2379.Citramalic.acid..a.hydroxyglutaric.acid.LOG_Peakarea_outliers.excluded	EC_DSS_female vs EC_CO_female	0.00163049	-1.53396
HAQ.1161.Thymine.LOG_Peakarea_outliers.excluded	EC_DSS_female vs EC_CO_female	0.00169186	-0.849965
HAQ.1503.Pentose.X.phosphate.LOG_Peakarea_outliers.excluded	EC_DSS_female vs EC_CO_female	0.00251607	-1.4177
SAQ.1399.Azelaic.acid.LOG_Peakarea_outliers.excluded	EC_DSS_female vs EC_CO_female	0.00273157	-1.10737
HAQ.1677.N.Acetylglucosamine.Phosphate.LOG_Peakarea_outliers.excluded	EC_DSS_female vs EC_CO_female	0.00295623	-1.252
HAQ.1137.Succinic.acid.LOG_Peakarea_outliers.excluded	EC_DSS_female vs EC_CO_female	0.0029854	-1.23542
HAQ.1011.FFA.C3.0.LOG_Peakarea_outliers.excluded	EC_DSS_female vs EC_CO_female	0.00318756	-1.31936
HAQ.1589.Hexose.mono.phosphate.LOG_Peakarea_outliers.excluded	EC_DSS_female vs EC_CO_female	0.0032479	-1.10859
HAQ.1550.N.acetyltryptophan.LOG_Peakarea_outliers.excluded	EC_DSS_female vs EC_CO_female	0.0036726	-1.02023
HAQ.1429.Gluconic.acid.LOG_Peakarea_outliers.excluded	EC_DSS_female vs EC_CO_female	0.00496409	-0.90573
HAQ.1325.Aconitic.acid.LOG_Peakarea_outliers.excluded	EC_DSS_female vs EC_CO_female	0.00522852	-0.284798
SAQ.2355.PI.38.4.LOG_Peakarea_outliers.excluded	EC_DSS_female vs EC_CO_female	0.00532283	0.876111
SAQ.1629.Guanosine.LOG_Peakarea_outliers.excluded	EC_DSS_female vs EC_CO_female	0.00544947	1.48198
HAQ.1409.N.acetylglutamic.acid.LOG_Peakarea_outliers.excluded	EC_DSS_female vs EC_CO_female	0.00562689	-1.65271
HAQ.1047.Glyceraldehyd..Lactic.acid.LOG_Peakarea_outliers.excluded	EC_DSS_female vs EC_CO_female	0.00577817	-0.251962
HAQ.1313.DHAP..G3P.LOG_Peakarea_outliers.excluded	EC_DSS_female vs EC_CO_female	0.00608961	-1.55692
HAQ.1115.Fumaric.acid..Maleic.acid.LOG_Peakarea_outliers.excluded	EC_DSS_female vs EC_CO_female	0.00742361	-1.57889
HAQ.1323.cis.Aconitic.acid.LOG_Peakarea_outliers.excluded	EC_DSS_female vs EC_CO_female	0.00766283	-0.269768
HAQ.1458.Phosphocreatine.LOG_Peakarea_outliers.excluded	EC_DSS_female vs EC_CO_female	0.00942298	-0.741888
HAQ.1222.4.Guanidinobutanoic.acid.LOG_Peakarea_outliers.excluded	EC_DSS_female vs EC_CO_female	0.00949593	-1.70984
HAQ.1035.Alanine.LOG_Peakarea_outliers.excluded	EC_DSS_female vs EC_CO_female	0.0096753	-0.741501
HAQ.2098.LysoPC.17.1..LOG_Peakarea_outliers.excluded	EC_DSS_female vs EC_CO_female	0.0103708	-0.817436
HAQ.1971.7.alpha.hydroxy.3.oxo.4.cholestenoic.acid.LOG_Peakarea_outliers.excluded	EC_DSS_female vs EC_CO_female	0.0107878	1.02145
HAQ.1275.3.Oxoadipic.acid.LOG_Peakarea_outliers.excluded	EC_DSS_female vs EC_CO_female	0.01205	-2.4643
HAQ.1592.Succinylcarnitine.LOG_Peakarea_outliers.excluded	EC_DSS_female vs EC_CO_female	0.012448	-0.936397
HAQ.1537.Uridine.LOG_Peakarea_outliers.excluded	EC_DSS_female vs EC_CO_female	0.0135828	-0.825709
HAQ.1152.Niacinamide.LOG_Peakarea_outliers.excluded	EC_DSS_female vs EC_CO_female	0.0138645	-0.667945
HAQ.1100.Cytosine.LOG_Peakarea_outliers.excluded	EC_DSS_female vs EC_CO_female	0.0147897	-1.79212
HAQ.1266.Histidine.LOG_Peakarea_outliers.excluded	EC_DSS_female vs EC_CO_female	0.0162526	-0.282909
HAQ.2146.LysoPC.19.1..LOG_Peakarea_outliers.excluded	EC_DSS_female vs EC_CO_female	0.018727	-0.678923
SAQ.1962.Oleoylcarnitine.LOG_Peakarea_outliers.excluded	EC_DSS_female vs EC_CO_female	0.0207209	1.00167
HAQ.1998.CDP.Ethanolamine.LOG_Peakarea_outliers.excluded	EC_DSS_female vs EC_CO_female	0.0209796	-2.54703
HAQ.1514.Butanoylcarnitine..Isobutyrylcarnitine.LOG_Peakarea_outliers.excluded	EC_DSS_female vs EC_CO_female	0.0209799	-0.97829
HAQ.1055.Phosphat.LOG_Peakarea_outliers.excluded	EC_DSS_female vs EC_CO_female	0.0217617	-0.352132
HAQ.1291.Phenyllactic.acid.LOG_Peakarea_outliers.excluded	EC_DSS_female vs EC_CO_female	0.0220617	-1.0598
HAQ.1295.Phosphoenolpyruvic.acid.LOG_Peakarea_outliers.excluded	EC_DSS_female vs EC_CO_female	0.0233573	-1.50781
HAQ.1855.7.Ketochenodeoxycholic.acid.LOG_Peakarea_outliers.excluded	EC_DSS_female vs EC_CO_female	0.0244251	1.65435
SAQ.2062.CDP.Choline.LOG_Peakarea_outliers.excluded	EC_DSS_female vs EC_CO_female	0.0260256	-2.059
HAQ.1183.Leucine.LOG_Peakarea_outliers.excluded	EC_DSS_female vs EC_CO_female	0.0270948	-0.435142
HAQ.1332.Arginine.LOG_Peakarea_outliers.excluded	EC_DSS_female vs EC_CO_female	0.0290342	-0.245382
SAQ.1319.Suberic.acid.LOG_Peakarea_outliers.excluded	EC_DSS_female vs EC_CO_female	0.0306071	-0.398398
HAQ.2100.LysoPE.20.1..LOG_Peakarea_outliers.excluded	EC_DSS_female vs EC_CO_female	0.0309315	-0.912507
HAQ.1208.Hypoxanthine.LOG_Peakarea_outliers.excluded	EC_DSS_female vs EC_CO_female	0.0311185	-2.21046
HAQ.1225.alpha.Ketoglutaric.acid.LOG_Peakarea_outliers.excluded	EC_DSS_female vs EC_CO_female	0.0316044	-0.906451
HAQ.1285.1.5.Anhydrosorbitol.LOG_Peakarea_outliers.excluded	EC_DSS_female vs EC_CO_female	0.0318902	-0.137481
SAQ.1777.FFA.C23.0.LOG_Peakarea_outliers.excluded	EC_DSS_female vs EC_CO_female	0.0325942	-1.20228
HAQ.1297.Uric.acid.LOG_Peakarea_outliers.excluded	EC_DSS_female vs EC_CO_female	0.0341383	-1.76547
HAQ.2280.PC.36.4.LOG_Peakarea_outliers.excluded	EC_DSS_female vs EC_CO_female	0.0366866	0.633717
SAQ.2203.UDP.N.acetylglucosamine.LOG_Peakarea_outliers.excluded	EC_DSS_female vs EC_CO_female	0.0373787	-0.921293
HAQ.1717.FFA.C22.6.LOG_Peakarea_outliers.excluded	EC_DSS_female vs EC_CO_female	0.0382351	0.523052
HAQ.1523.Cystine.LOG_Peakarea_outliers.excluded	EC_DSS_female vs EC_CO_female	0.0402951	0.598122
HAQ.1230.Lysine.LOG_Peakarea_outliers.excluded	EC_DSS_female vs EC_CO_female	0.042784	-0.42248
SAQ.1958.Linoleyl.carnitine.LOG_Peakarea_outliers.excluded	EC_DSS_female vs EC_CO_female	0.0436069	0.700716
HAQ.1215.Acetylphosphate.LOG_Peakarea_outliers.excluded	EC_DSS_female vs EC_CO_female	0.0456	-1.00678
HAQ.1087.Hydroxybutyric.acids.LOG_Peakarea_outliers.excluded	EC_DSS_female vs EC_CO_female	0.0466924	-0.52723
SAQ.1594.Thiamine.LOG_Peakarea_outliers.excluded	EC_DSS_female vs EC_CO_female	0.047146	-0.767324
SAQ.1327.Shikimic.acid.LOG_Peakarea_outliers.excluded	EC_DSS_female vs EC_CO_female	0.0486976	-0.161907
HAQ.1121.2.Oxovaleric.acid..Oxoisovaleric.acid.LOG_Peakarea_outliers.excluded	EC_DSS_female vs EC_CO_female	0.0495639	-0.411006
HAQ.1195.Hydroxyisocaproic.acid.LOG_Peakarea_outliers.excluded	EC_DSS_female vs EC_CO_female	0.049848	-0.709906

### Sheet: plasma - EC CO vs SE CO
metabolite	comparison	p-value	log2FoldChange
HAQ.1550.N.acetyltryptophan.LOG_Peakarea_outliers.excluded	EE_CO_female vs SE_CO_female	0.000217585	1.20814
HAQ.1183.Leucine.LOG_Peakarea_outliers.excluded	EE_CO_female vs SE_CO_female	0.000233972	1.0659
HAQ.1373..Hydroxyphenyllactic.acid.LOG_Peakarea_outliers.excluded	EE_CO_female vs SE_CO_female	0.000347535	1.23514
HAQ.1187.Leucine..Isoleucine.LOG_Peakarea_outliers.excluded	EE_CO_female vs SE_CO_female	0.00141236	0.855986
HAQ.1407.Kynurenic.acid.LOG_Peakarea_outliers.excluded	EE_CO_female vs SE_CO_female	0.00193395	1.5746
HAQ.1161.Thymine.LOG_Peakarea_outliers.excluded	EE_CO_female vs SE_CO_female	0.00239271	0.801656
HAQ.1035.Alanine.LOG_Peakarea_outliers.excluded	EE_CO_female vs SE_CO_female	0.00384451	0.745688
SAQ.1629.Guanosine.LOG_Peakarea_outliers.excluded	EE_CO_female vs SE_CO_female	0.0045305	-1.60811
HAQ.1047.Glyceraldehyd..Lactic.acid.LOG_Peakarea_outliers.excluded	EE_CO_female vs SE_CO_female	0.00457839	0.327897
HAQ.2379.Citramalic.acid..a.hydroxyglutaric.acid.LOG_Peakarea_outliers.excluded	EE_CO_female vs SE_CO_female	0.00560717	1.31635
HAQ.1143.Threonine..Homoserine.LOG_Peakarea_outliers.excluded	EE_CO_female vs SE_CO_female	0.00566397	0.626455
SAQ.2302.PC.38.4.LOG_Peakarea_outliers.excluded	EE_CO_female vs SE_CO_female	0.00657348	-0.642971
HAQ.1454.Kynurenine.LOG_Peakarea_outliers.excluded	EE_CO_female vs SE_CO_female	0.00743347	1.05238
HAQ.1182.Creatine.LOG_Peakarea_outliers.excluded	EE_CO_female vs SE_CO_female	0.00839271	0.345754
HAQ.1275.3.Oxoadipic.acid.LOG_Peakarea_outliers.excluded	EE_CO_female vs SE_CO_female	0.011608	2.25922
HAQ.1115.Fumaric.acid..Maleic.acid.LOG_Peakarea_outliers.excluded	EE_CO_female vs SE_CO_female	0.0132448	1.41954
HAQ.1332.Arginine.LOG_Peakarea_outliers.excluded	EE_CO_female vs SE_CO_female	0.0133531	0.255179
HAQ.1091.Serine.LOG_Peakarea_outliers.excluded	EE_CO_female vs SE_CO_female	0.0133866	0.478727
HAQ.1059.2.Ketobutyric.acid.LOG_Peakarea_outliers.excluded	EE_CO_female vs SE_CO_female	0.0134662	0.44817
HAQ.1137.Succinic.acid.LOG_Peakarea_outliers.excluded	EE_CO_female vs SE_CO_female	0.0141624	1.13809
HAQ.1567.FFA.C16.1.LOG_Peakarea_outliers.excluded	EE_CO_female vs SE_CO_female	0.0154732	-0.959711
HAQ.1129.Indole.LOG_Peakarea_outliers.excluded	EE_CO_female vs SE_CO_female	0.0156796	0.388223
HAQ.1135.Valine..Betaine.LOG_Peakarea_outliers.excluded	EE_CO_female vs SE_CO_female	0.0160433	0.442539
SAQ.1399.Azelaic.acid.LOG_Peakarea_outliers.excluded	EE_CO_female vs SE_CO_female	0.0161486	0.92157
HAQ.1011.FFA.C3.0.LOG_Peakarea_outliers.excluded	EE_CO_female vs SE_CO_female	0.0162971	1.17847
HAQ.1467.Pantothenic.acid.LOG_Peakarea_outliers.excluded	EE_CO_female vs SE_CO_female	0.0171337	0.412087
HAQ.1458.Phosphocreatine.LOG_Peakarea_outliers.excluded	EE_CO_female vs SE_CO_female	0.0171587	0.710332
HAQ.1103.Uracil.LOG_Peakarea_outliers.excluded	EE_CO_female vs SE_CO_female	0.017284	0.551266
SAQ.2203.UDP.N.acetylglucosamine.LOG_Peakarea_outliers.excluded	EE_CO_female vs SE_CO_female	0.0179657	1.1345
HAQ.1677.N.Acetylglucosamine.Phosphate.LOG_Peakarea_outliers.excluded	EE_CO_female vs SE_CO_female	0.0197343	0.850165
HAQ.1409.N.acetylglutamic.acid.LOG_Peakarea_outliers.excluded	EE_CO_female vs SE_CO_female	0.0228968	1.45452
HAQ.1198.Ornithine.LOG_Peakarea_outliers.excluded	EE_CO_female vs SE_CO_female	0.024098	0.921847
HAQ.1215.Acetylphosphate.LOG_Peakarea_outliers.excluded	EE_CO_female vs SE_CO_female	0.0248665	1.25192
HAQ.1529.Thymidine.LOG_Peakarea_outliers.excluded	EE_CO_female vs SE_CO_female	0.0256809	0.558348
HAQ.1121.2.Oxovaleric.acid..Oxoisovaleric.acid.LOG_Peakarea_outliers.excluded	EE_CO_female vs SE_CO_female	0.0268184	0.573126
HAQ.1313.DHAP..G3P.LOG_Peakarea_outliers.excluded	EE_CO_female vs SE_CO_female	0.028551	1.34195
HAQ.1194.Asparagine.LOG_Peakarea_outliers.excluded	EE_CO_female vs SE_CO_female	0.0310971	0.582931
HAQ.1357.Myoinositol.LOG_Peakarea_outliers.excluded	EE_CO_female vs SE_CO_female	0.0318606	0.542464
HAQ.1106.Creatinine.LOG_Peakarea_outliers.excluded	EE_CO_female vs SE_CO_female	0.032409	0.306908
HAQ.1321.trans.Aconitic.acid.LOG_Peakarea_outliers.excluded	EE_CO_female vs SE_CO_female	0.0337222	0.653703
HAQ.2098.LysoPC.17.1..LOG_Peakarea_outliers.excluded	EE_CO_female vs SE_CO_female	0.0338377	0.69273
HAQ.1623.FFA.C18.3.LOG_Peakarea_outliers.excluded	EE_CO_female vs SE_CO_female	0.0359061	-0.377157
SAQ.1536.Tiglylcarnitine.LOG_Peakarea_outliers.excluded	EE_CO_female vs SE_CO_female	0.0383822	1.22843
HAQ.1230.Lysine.LOG_Peakarea_outliers.excluded	EE_CO_female vs SE_CO_female	0.041998	0.375384
HAQ.1285.1.5.Anhydrosorbitol.LOG_Peakarea_outliers.excluded	EE_CO_female vs SE_CO_female	0.0431376	0.146899
HAQ.1282.Cartinine.LOG_Peakarea_outliers.excluded	EE_CO_female vs SE_CO_female	0.0443439	0.115335
HAQ.1057.Acetoacetic.acid.LOG_Peakarea_outliers.excluded	EE_CO_female vs SE_CO_female	0.0457116	-0.638516
HAQ.1503.Pentose.X.phosphate.LOG_Peakarea_outliers.excluded	EE_CO_female vs SE_CO_female	0.0467586	1.35867
HAQ.1448.Tryptophan.LOG_Peakarea_outliers.excluded	EE_CO_female vs SE_CO_female	0.0474039	0.529697
HAQ.1266.Histidine.LOG_Peakarea_outliers.excluded	EE_CO_female vs SE_CO_female	0.0481985	0.268757

### Sheet: plasma - EC DSS vs SE DSS
metabolite	comparison	p-value	log2FoldChange
HAQ.1867.Deoxycholic.acids.LOG_Peakarea_outliers.excluded	EC_DSS_female vs SE_DSS_female	0.000279127	3.37711
HAQ.1523.Cystine.LOG_Peakarea_outliers.excluded	EC_DSS_female vs SE_DSS_female	0.001365	0.738945
HAQ.1855.7.Ketochenodeoxycholic.acid.LOG_Peakarea_outliers.excluded	EC_DSS_female vs SE_DSS_female	0.00160276	3.14506
HAQ.1448.Tryptophan.LOG_Peakarea_outliers.excluded	EC_DSS_female vs SE_DSS_female	0.0113984	0.745635
HAQ.2034.LysoPE.17.0..LOG_Peakarea_outliers.excluded	EC_DSS_female vs SE_DSS_female	0.0115402	0.517596
SAQ.2262.PC.34.4.LOG_Peakarea_outliers.excluded	EC_DSS_female vs SE_DSS_female	0.0138476	0.4229
HAQ.2164.LysoPC.20.4..LOG_Peakarea_outliers.excluded	EC_DSS_female vs SE_DSS_female	0.0157741	0.333489
HAQ.1293.Quinolinic.acid.LOG_Peakarea_outliers.excluded	EC_DSS_female vs SE_DSS_female	0.0158172	-0.887179
HAQ.1677.N.Acetylglucosamine.Phosphate.LOG_Peakarea_outliers.excluded	EC_DSS_female vs SE_DSS_female	0.0181694	-1.06967
SAQ.1935.Muricholic.acids..Cholic.acid..Ursocholic.aid..Allocholic.acid.LOG_Peakarea_outliers.excluded	EC_DSS_female vs SE_DSS_female	0.0195513	2.09385
SAQ.1034.Putrescine.LOG_Peakarea_outliers.excluded	EC_DSS_female vs SE_DSS_female	0.0211053	0.944956
HAQ.1429.Gluconic.acid.LOG_Peakarea_outliers.excluded	EC_DSS_female vs SE_DSS_female	0.0216474	-0.52282
SAQ.2240.PC.32.2.LOG_Peakarea_outliers.excluded	EC_DSS_female vs SE_DSS_female	0.0280305	0.70517
HAQ.2048.LysoPE.18.0..LOG_Peakarea_outliers.excluded	EC_DSS_female vs SE_DSS_female	0.032242	0.275916
HAQ.1618.Glutarylcarnitine.LOG_Peakarea_outliers.excluded	EC_DSS_female vs SE_DSS_female	0.0365197	-0.566967
HAQ.1507.diFA.C12.0.LOG_Peakarea_outliers.excluded	EC_DSS_female vs SE_DSS_female	0.0396091	0.900199
HAQ.2280.PC.36.4.LOG_Peakarea_outliers.excluded	EC_DSS_female vs SE_DSS_female	0.0402842	0.478406
SAQ.2024.LysoPE.17.1..LOG_Peakarea_outliers.excluded	EC_DSS_female vs SE_DSS_female	0.0419441	0.757219
SAQ.2120.LysoPC.18.3..LOG_Peakarea_outliers.excluded	EC_DSS_female vs SE_DSS_female	0.0434818	-0.129747
HAQ.1589.Hexose.mono.phosphate.LOG_Peakarea_outliers.excluded	EC_DSS_female vs SE_DSS_female	0.0445249	-0.876516
SAQ.2256.PE.36.2..PC.33.2.LOG_Peakarea_outliers.excluded	EC_DSS_female vs SE_DSS_female	0.0455386	0.979635
HAQ.1690.N.Acetylneuraminic.acid.LOG_Peakarea_outliers.excluded	EC_DSS_female vs SE_DSS_female	0.0471344	-0.449882
SAQ.1715.FFA.C21.0.LOG_Peakarea_outliers.excluded	EC_DSS_female vs SE_DSS_female	0.0476401	-1.02885
SAQ.2302.PC.38.4.LOG_Peakarea_outliers.excluded	EC_DSS_female vs SE_DSS_female	0.0480351	0.346542
HAQ.1222.4.Guanidinobutanoic.acid.LOG_Peakarea_outliers.excluded	EC_DSS_female vs SE_DSS_female	0.0494317	-1.13442
