## Supplementary material for "Enhanced environmental complexity worsens experimental colitis and dysregulates microbiota-gut-brain axis signalling in female mice": Suppl. Table 4

### Sheet: ISF - SE DSS vs SE CO
metabolite	comparison	p-value	log2FoldChange
SAQ.2313.PS.38.0.LOG_Peakarea_outliers.excluded	SE_CO_female vs SE_DSS_female	0.00634424	-2.97204
HAQ.1711.Uridine.monophosphate.LOG_Peakarea_outliers.excluded	SE_CO_female vs SE_DSS_female	0.00859343	-1.68834
HAQ.1399.Azelaic.acid.LOG_Peakarea_outliers.excluded	SE_CO_female vs SE_DSS_female	0.0119307	-0.810841
HAQ.1333.N.Acetylaspartic.acid.LOG_Peakarea_outliers.excluded	SE_CO_female vs SE_DSS_female	0.0136581	-1.83479
HAQ.1699.diFA.C18.0.LOG_Peakarea_outliers.excluded	SE_CO_female vs SE_DSS_female	0.0202285	-1.10642
SAQ.1710.Cytidine.monophosphate.LOG_Peakarea_outliers.excluded	SE_CO_female vs SE_DSS_female	0.02054	-1.87328
SAQ.1677.N.Acetylglucosamine.Phosphate.LOG_Peakarea_outliers.excluded	SE_CO_female vs SE_DSS_female	0.0215978	-2.10725
SAQ.1367.Gulose.LOG_Peakarea_outliers.excluded	SE_CO_female vs SE_DSS_female	0.0249596	-2.06727
HAQ.1503.Pentose.X.phosphate.LOG_Peakarea_outliers.excluded	SE_CO_female vs SE_DSS_female	0.0252402	-1.41512
HAQ.1317.FFA.C10.0.LOG_Peakarea_outliers.excluded	SE_CO_female vs SE_DSS_female	0.0299458	-0.551175
HAQ.1501.Ribose.5.phosphate.LOG_Peakarea_outliers.excluded	SE_CO_female vs SE_DSS_female	0.031901	-1.28414
SAQ.1163.Pyroglutamic.acid.LOG_Peakarea_outliers.excluded	SE_CO_female vs SE_DSS_female	0.0404298	-0.192131
SAQ.1431.FFA.C12.2.LOG_Peakarea_outliers.excluded	SE_CO_female vs SE_DSS_female	0.0475974	0.260303

### Sheet: ISF - EC DSS vs EC CO
metabolite	comparison	p-value	log2FoldChange
SAQ.1683.Deoxycytidine.monophosphate.LOG_Peakarea_outliers.excluded	EC_CO_female vs EE_DSS_female	0.000498052	-4.88352
SAQ.1766.Inosine.monophasphate.LOG_Peakarea_outliers.excluded	EC_CO_female vs EE_DSS_female	0.00321241	-2.70609
SAQ.2117.Taurocholic.acids.LOG_Peakarea_outliers.excluded	EC_CO_female vs EE_DSS_female	0.0363369	-2.40898
HAQ.1333.N.Acetylaspartic.acid.LOG_Peakarea_outliers.excluded	EC_CO_female vs EE_DSS_female	0.0173147	-1.86779
HAQ.1699.diFA.C18.0.LOG_Peakarea_outliers.excluded	EC_CO_female vs EE_DSS_female	6.55013e-05	-1.5281
HAQ.1573.diFA.C14.0.LOG_Peakarea_outliers.excluded	EC_CO_female vs EE_DSS_female	0.0161962	-0.888094
HAQ.1399.Azelaic.acid.LOG_Peakarea_outliers.excluded	EC_CO_female vs EE_DSS_female	0.00315761	-0.543916
SAQ.1319.Suberic.acid.LOG_Peakarea_outliers.excluded	EC_CO_female vs EE_DSS_female	0.0288967	-0.516145
SAQ.1163.Pyroglutamic.acid.LOG_Peakarea_outliers.excluded	EC_CO_female vs EE_DSS_female	0.0208676	0.345775
HAQ.1317.FFA.C10.0.LOG_Peakarea_outliers.excluded	EC_CO_female vs EE_DSS_female	0.0377409	0.49086
HAQ.1607.FFA.C17.1.LOG_Peakarea_outliers.excluded	EC_CO_female vs EE_DSS_female	0.0431703	0.549595
HAQ.1531.FFA.C15.0.LOG_Peakarea_outliers.excluded	EC_CO_female vs EE_DSS_female	0.0362614	0.712758
HAQ.1481.FFA.C14.3.LOG_Peakarea_outliers.excluded	EC_CO_female vs EE_DSS_female	0.0379149	0.726831
HAQ.1536.Tiglylcarnitine.LOG_Peakarea_outliers.excluded	EC_CO_female vs EE_DSS_female	0.00828012	0.805036
HAQ.1561.FFA.C16.2.LOG_Peakarea_outliers.excluded	EC_CO_female vs EE_DSS_female	0.0498944	1.11692
HAQ.1659.FFA.C19.2.LOG_Peakarea_outliers.excluded	EC_CO_female vs EE_DSS_female	0.0309815	1.63059
SAQ.1648.Testosterone.LOG_Peakarea_outliers.excluded	EC_CO_female vs EE_DSS_female	0.0076049	2.90665

### Sheet: ISF - EC CO vs SE CO
metabolite	comparison	p-value	log2FoldChange
SAQ.2335.PS.40.2.LOG_Peakarea_outliers.excluded	EC_CO_female vs SE_CO_female	0.0490912	2.67473
HAQ.1699.diFA.C18.0.LOG_Peakarea_outliers.excluded	EC_CO_female vs SE_CO_female	0.00102659	1.2032
HAQ.1573.diFA.C14.0.LOG_Peakarea_outliers.excluded	EC_CO_female vs SE_CO_female	0.0383019	0.827341
SAQ.1163.Pyroglutamic.acid.LOG_Peakarea_outliers.excluded	EC_CO_female vs SE_CO_female	0.0194279	-0.349462
HAQ.1606.Dimethoxychalcone.LOG_Peakarea_outliers.excluded	EC_CO_female vs SE_CO_female	0.0498207	-0.586795
HAQ.1317.FFA.C10.0.LOG_Peakarea_outliers.excluded	EC_CO_female vs SE_CO_female	0.00338804	-0.858599
HAQ.1536.Tiglylcarnitine.LOG_Peakarea_outliers.excluded	EC_CO_female vs SE_CO_female	0.000402168	-1.00066
SAQ.1710.Cytidine.monophosphate.LOG_Peakarea_outliers.excluded	EC_CO_female vs SE_CO_female	0.0263606	-1.07387
HAQ.1686.Glutathione.LOG_Peakarea_outliers.excluded	EC_CO_female vs SE_CO_female	0.0226356	-1.65417

### Sheet: ISF - EC DSS vs SE DSS
metabolite	comparison	p-value	log2FoldChange
SAQ.1376.Mannitol..Sorbitol.LOG_Peakarea_outliers.excluded	EC_DSS_female vs SE_DSS_female	0.0316608	2.23566
SAQ.2313.PS.38.0.LOG_Peakarea_outliers.excluded	EC_DSS_female vs SE_DSS_female	0.0197746	2.23552
HAQ.1481.FFA.C14.3.LOG_Peakarea_outliers.excluded	EC_DSS_female vs SE_DSS_female	0.0350504	1.00141
HAQ.1561.FFA.C16.2.LOG_Peakarea_outliers.excluded	EC_DSS_female vs SE_DSS_female	0.0473736	0.933895
SAQ.1163.Pyroglutamic.acid.LOG_Peakarea_outliers.excluded	EC_DSS_female vs SE_DSS_female	0.0430669	0.188444
HAQ.1172.N.Acetylputrescine.LOG_Peakarea_outliers.excluded	EC_DSS_female vs SE_DSS_female	0.0488614	-0.838129
SAQ.1209.Phenylacetic.acid.LOG_Peakarea_outliers.excluded	EC_DSS_female vs SE_DSS_female	0.0214762	-1.25955
SAQ.1766.Inosine.monophasphate.LOG_Peakarea_outliers.excluded	EC_DSS_female vs SE_DSS_female	0.0124724	-1.69487
SAQ.1603.Inosine.LOG_Peakarea_outliers.excluded	EC_DSS_female vs SE_DSS_female	0.0465319	-2.39684
SAQ.1683.Deoxycytidine.monophosphate.LOG_Peakarea_outliers.excluded	EC_DSS_female vs SE_DSS_female	0.000427528	-4.57599
