## Supplementary material for "Enhanced environmental complexity worsens experimental colitis and dysregulates microbiota-gut-brain axis signalling in female mice": Suppl. Table 5

### Sheet: brain - SE DSS vs SE CO
metabolite	comparison	p-value	log2FoldChange
SAQ.1319.Suberic.acid.LOG_Peakarea_med.normed_outliers.excluded	SE_DSS_female vs SE_CO_female	0.00471851	0.337795
HAQ.1245.Tartaric.acid.LOG_Peakarea_med.normed_outliers.excluded	SE_DSS_female vs SE_CO_female	0.00536608	1.04068
HAQ.1756.Dodecanoylcarnitine.LOG_Peakarea_med.normed_outliers.excluded	SE_DSS_female vs SE_CO_female	0.0109291	-0.267628
HAQ.1454.Kynurenine.LOG_Peakarea_med.normed_outliers.excluded	SE_DSS_female vs SE_CO_female	0.0128704	0.484182
HAQ.1295.Phosphoenolpyruvic.acid.LOG_Peakarea_med.normed_outliers.excluded	SE_DSS_female vs SE_CO_female	0.0143618	1.44241
HAQ.2257.NADP.LOG_Peakarea_med.normed_outliers.excluded	SE_DSS_female vs SE_CO_female	0.0153428	0.845328
HAQ.2286.FAD.LOG_Peakarea_med.normed_outliers.excluded	SE_DSS_female vs SE_CO_female	0.020643	0.605352
SAQ.1167.3.Methyl.2.oxovaleric.acid.LOG_Peakarea_med.normed_outliers.excluded	SE_DSS_female vs SE_CO_female	0.0276209	-0.300781
HAQ.2120.LysoPC.18.3..LOG_Peakarea_med.normed_outliers.excluded	SE_DSS_female vs SE_CO_female	0.0280633	-0.808533
HAQ.1814.Riboflavin.LOG_Peakarea_med.normed_outliers.excluded	SE_DSS_female vs SE_CO_female	0.0289234	-0.444871
HAQ.1702.Decanoylcarnitine.LOG_Peakarea_med.normed_outliers.excluded	SE_DSS_female vs SE_CO_female	0.0308375	-0.335656
HAQ.1804.Tetradecenoylcarnitine.LOG_Peakarea_med.normed_outliers.excluded	SE_DSS_female vs SE_CO_female	0.0317653	-0.321831
HAQ.1429.Gluconic.acid.LOG_Peakarea_med.normed_outliers.excluded	SE_DSS_female vs SE_CO_female	0.0449858	0.554854
SAQ.1121.2.Oxovaleric.acid..Oxoisovaleric.acid.LOG_Peakarea_med.normed_outliers.excluded	SE_DSS_female vs SE_CO_female	0.0479855	-0.319047

### Sheet: brain - EC DSS vs EC CO
metabolite	comparison	p-value	log2FoldChange
HAQ.1548.Carnitine.LOG_Peakarea_med.normed_outliers.excluded	EC_DSS_female vs EC_CO_female	1.77919e-06	1.14124
HAQ.1554.Hydroxybutyrylcarnitine.LOG_Peakarea_med.normed_outliers.excluded	EC_DSS_female vs EC_CO_female	0.000573258	0.659821
HAQ.1213.4.Hydroxy.benzoic.acid.LOG_Peakarea_med.normed_outliers.excluded	EC_DSS_female vs EC_CO_female	0.000600318	-0.771068
SAQ.1051.Glycerol.LOG_Peakarea_med.normed_outliers.excluded	EC_DSS_female vs EC_CO_female	0.000940471	-0.760024
HAQ.1103.Uracil.LOG_Peakarea_med.normed_outliers.excluded	EC_DSS_female vs EC_CO_female	0.00104276	-0.559393
HAQ.1744.Dodecenoylcarnitine.LOG_Peakarea_med.normed_outliers.excluded	EC_DSS_female vs EC_CO_female	0.00115717	0.677288
HAQ.1719.cAMP.LOG_Peakarea_med.normed_outliers.excluded	EC_DSS_female vs EC_CO_female	0.00143369	0.887009
HAQ.1684.Deoxycytidine.monophosphate.LOG_Peakarea_med.normed_outliers.excluded	EC_DSS_female vs EC_CO_female	0.00197746	0.558754
SAQ.1446.Acetylcarnitine.LOG_Peakarea_med.normed_outliers.excluded	EC_DSS_female vs EC_CO_female	0.00322143	0.519046
SAQ.1536.Tiglylcarnitine.LOG_Peakarea_med.normed_outliers.excluded	EC_DSS_female vs EC_CO_female	0.00330239	1.27008
SAQ.1163.Pyroglutamic.acid.LOG_Peakarea_med.normed_outliers.excluded	EC_DSS_female vs EC_CO_female	0.00407461	0.881684
SAQ.1431.FFA.C12.2.LOG_Peakarea_med.normed_outliers.excluded	EC_DSS_female vs EC_CO_female	0.00458075	0.423007
HAQ.2222.NADH.LOG_Peakarea_med.normed_outliers.excluded	EC_DSS_female vs EC_CO_female	0.00646042	1.25218
HAQ.1041.Oxalic.acid.LOG_Peakarea_med.normed_outliers.excluded	EC_DSS_female vs EC_CO_female	0.00688973	1.72771
HAQ.1756.Dodecanoylcarnitine.LOG_Peakarea_med.normed_outliers.excluded	EC_DSS_female vs EC_CO_female	0.00738358	0.358151
HAQ.1948.3.Hydroxyhexadecanoylcarnitine.LOG_Peakarea_med.normed_outliers.excluded	EC_DSS_female vs EC_CO_female	0.00799677	0.864154
SAQ.1461.Indoxyl.sulphate.LOG_Peakarea_med.normed_outliers.excluded	EC_DSS_female vs EC_CO_female	0.00806113	-2.77015
HAQ.1814.Riboflavin.LOG_Peakarea_med.normed_outliers.excluded	EC_DSS_female vs EC_CO_female	0.00813839	-0.543477
HAQ.2059.UTP.LOG_Peakarea_med.normed_outliers.excluded	EC_DSS_female vs EC_CO_female	0.00959302	1.44226
HAQ.1454.Kynurenine.LOG_Peakarea_med.normed_outliers.excluded	EC_DSS_female vs EC_CO_female	0.0111245	0.997468
HAQ.2092.LysoPE.20.4..LOG_Peakarea_med.normed_outliers.excluded	EC_DSS_female vs EC_CO_female	0.0127665	-0.734704
HAQ.1059.2.Ketobutyric.acid.LOG_Peakarea_med.normed_outliers.excluded	EC_DSS_female vs EC_CO_female	0.0131247	0.909464
HAQ.1478.N.Acetylglucosamie..N.Acetylmannosamine.LOG_Peakarea_med.normed_outliers.excluded	EC_DSS_female vs EC_CO_female	0.0151902	-0.485182
HAQ.1295.Phosphoenolpyruvic.acid.LOG_Peakarea_med.normed_outliers.excluded	EC_DSS_female vs EC_CO_female	0.016181	-1.36723
HAQ.1971.7.alpha.hydroxy.3.oxo.4.cholestenoic.acid.LOG_Peakarea_med.normed_outliers.excluded	EC_DSS_female vs EC_CO_female	0.0186169	0.813311
HAQ.1702.Decanoylcarnitine.LOG_Peakarea_med.normed_outliers.excluded	EC_DSS_female vs EC_CO_female	0.0211347	0.353811
HAQ.1487.CARNOSINE.LOG_Peakarea_med.normed_outliers.excluded	EC_DSS_female vs EC_CO_female	0.0230618	-0.290008
SAQ.1167.3.Methyl.2.oxovaleric.acid.LOG_Peakarea_med.normed_outliers.excluded	EC_DSS_female vs EC_CO_female	0.0239182	0.745085
HAQ.1391.Phosphoglyeric.acid.LOG_Peakarea_med.normed_outliers.excluded	EC_DSS_female vs EC_CO_female	0.0248506	-1.06801
SAQ.1095.Glyceric.acid.LOG_Peakarea_med.normed_outliers.excluded	EC_DSS_female vs EC_CO_female	0.025044	3.26342
HAQ.1526.Anserine.LOG_Peakarea_med.normed_outliers.excluded	EC_DSS_female vs EC_CO_female	0.0256531	0.261588
HAQ.1317.FFA.C10.0.LOG_Peakarea_med.normed_outliers.excluded	EC_DSS_female vs EC_CO_female	0.0280878	0.816617
SAQ.2238.SM.36.2.LOG_Peakarea_med.normed_outliers.excluded	EC_DSS_female vs EC_CO_female	0.0285587	-1.83524
HAQ.1429.Gluconic.acid.LOG_Peakarea_med.normed_outliers.excluded	EC_DSS_female vs EC_CO_female	0.0286268	-0.43896
HAQ.1252.Guanine.LOG_Peakarea_med.normed_outliers.excluded	EC_DSS_female vs EC_CO_female	0.0309644	0.376987
HAQ.2257.NADP.LOG_Peakarea_med.normed_outliers.excluded	EC_DSS_female vs EC_CO_female	0.0312064	-0.690417
SAQ.2080.LysoPE.20.5..LOG_Peakarea_med.normed_outliers.excluded	EC_DSS_female vs EC_CO_female	0.0316661	-1.27885
HAQ.1253.Xanthine.LOG_Peakarea_med.normed_outliers.excluded	EC_DSS_female vs EC_CO_female	0.031916	-0.230803
HAQ.2142.LysoPE.22.6..LOG_Peakarea_med.normed_outliers.excluded	EC_DSS_female vs EC_CO_female	0.0319935	-0.715446
HAQ.1205.Adenine.LOG_Peakarea_med.normed_outliers.excluded	EC_DSS_female vs EC_CO_female	0.0333452	-0.282483
SAQ.2144.LysoPE.22.5..LOG_Peakarea_med.normed_outliers.excluded	EC_DSS_female vs EC_CO_female	0.0348127	-0.649964
HAQ.1208.Hypoxanthine.LOG_Peakarea_med.normed_outliers.excluded	EC_DSS_female vs EC_CO_female	0.0349458	-0.688122
HAQ.1709.Cytidine.monophosphate.LOG_Peakarea_med.normed_outliers.excluded	EC_DSS_female vs EC_CO_female	0.0373863	0.676313
HAQ.1063.2.Ketobutyric.acid..Acetoacetic.acid.LOG_Peakarea_med.normed_outliers.excluded	EC_DSS_female vs EC_CO_female	0.037911	0.538205
SAQ.1760.Corticosterone.LOG_Peakarea_med.normed_outliers.excluded	EC_DSS_female vs EC_CO_female	0.0391623	1.6951
HAQ.1773.FFA.C20.5.LOG_Peakarea_med.normed_outliers.excluded	EC_DSS_female vs EC_CO_female	0.0396919	-0.532147
HAQ.1427.FFA.C12.3.LOG_Peakarea_med.normed_outliers.excluded	EC_DSS_female vs EC_CO_female	0.0401514	1.11608
HAQ.1644.Octanoylcarnitine.LOG_Peakarea_med.normed_outliers.excluded	EC_DSS_female vs EC_CO_female	0.0402742	0.396611
SAQ.2270.PC.34.1.LOG_Peakarea_med.normed_outliers.excluded	EC_DSS_female vs EC_CO_female	0.040523	-2.01714
SAQ.1408.Kynurenic.acid.LOG_Peakarea_med.normed_outliers.excluded	EC_DSS_female vs EC_CO_female	0.0440064	-1.91752
HAQ.1681.FFA.C20.3.LOG_Peakarea_med.normed_outliers.excluded	EC_DSS_female vs EC_CO_female	0.0456457	-0.680057

### Sheet: brain - EC CO vs SE CO
metabolite	comparison	p-value	log2FoldChange
HAQ.1548.Carnitine.LOG_Peakarea_med.normed_outliers.excluded	EC_CO_female vs SE_CO_female	3.94911e-05	-0.786274
HAQ.1684.Deoxycytidine.monophosphate.LOG_Peakarea_med.normed_outliers.excluded	EC_CO_female vs SE_CO_female	0.000110866	-0.926455
HAQ.1213.4.Hydroxy.benzoic.acid.LOG_Peakarea_med.normed_outliers.excluded	EC_CO_female vs SE_CO_female	0.000172455	0.854192
HAQ.1041.Oxalic.acid.LOG_Peakarea_med.normed_outliers.excluded	EC_CO_female vs SE_CO_female	0.000410947	-1.85028
HAQ.1756.Dodecanoylcarnitine.LOG_Peakarea_med.normed_outliers.excluded	EC_CO_female vs SE_CO_female	0.00043159	-0.578352
HAQ.1103.Uracil.LOG_Peakarea_med.normed_outliers.excluded	EC_CO_female vs SE_CO_female	0.000837271	0.447216
HAQ.1059.2.Ketobutyric.acid.LOG_Peakarea_med.normed_outliers.excluded	EC_CO_female vs SE_CO_female	0.000886489	-1.09804
HAQ.1719.cAMP.LOG_Peakarea_med.normed_outliers.excluded	EC_CO_female vs SE_CO_female	0.000960835	-1.00697
SAQ.1319.Suberic.acid.LOG_Peakarea_med.normed_outliers.excluded	EC_CO_female vs SE_CO_female	0.00440081	0.39053
HAQ.2092.LysoPE.20.4..LOG_Peakarea_med.normed_outliers.excluded	EC_CO_female vs SE_CO_female	0.00449763	0.757072
HAQ.1063.2.Ketobutyric.acid..Acetoacetic.acid.LOG_Peakarea_med.normed_outliers.excluded	EC_CO_female vs SE_CO_female	0.0051733	-0.637061
SAQ.1095.Glyceric.acid.LOG_Peakarea_med.normed_outliers.excluded	EC_CO_female vs SE_CO_female	0.00613284	-2.86158
SAQ.1163.Pyroglutamic.acid.LOG_Peakarea_med.normed_outliers.excluded	EC_CO_female vs SE_CO_female	0.006545	-0.855489
HAQ.1948.3.Hydroxyhexadecanoylcarnitine.LOG_Peakarea_med.normed_outliers.excluded	EC_CO_female vs SE_CO_female	0.0111091	-0.73574
HAQ.1773.FFA.C20.5.LOG_Peakarea_med.normed_outliers.excluded	EC_CO_female vs SE_CO_female	0.0111127	0.659389
HAQ.1526.Anserine.LOG_Peakarea_med.normed_outliers.excluded	EC_CO_female vs SE_CO_female	0.0113293	-0.484608
SAQ.1051.Glycerol.LOG_Peakarea_med.normed_outliers.excluded	EC_CO_female vs SE_CO_female	0.0118151	0.311098
HAQ.1709.Cytidine.monophosphate.LOG_Peakarea_med.normed_outliers.excluded	EC_CO_female vs SE_CO_female	0.0125599	-0.766785
HAQ.1744.Dodecenoylcarnitine.LOG_Peakarea_med.normed_outliers.excluded	EC_CO_female vs SE_CO_female	0.0129977	-0.523109
HAQ.1487.CARNOSINE.LOG_Peakarea_med.normed_outliers.excluded	EC_CO_female vs SE_CO_female	0.0138049	0.451308
HAQ.1253.Xanthine.LOG_Peakarea_med.normed_outliers.excluded	EC_CO_female vs SE_CO_female	0.0140707	0.518275
SAQ.1217.Histidinol.LOG_Peakarea_med.normed_outliers.excluded	EC_CO_female vs SE_CO_female	0.0168618	-1.16794
HAQ.2142.LysoPE.22.6..LOG_Peakarea_med.normed_outliers.excluded	EC_CO_female vs SE_CO_female	0.017802	0.588789
SAQ.1461.Indoxyl.sulphate.LOG_Peakarea_med.normed_outliers.excluded	EC_CO_female vs SE_CO_female	0.0179102	2.48221
SAQ.2144.LysoPE.22.5..LOG_Peakarea_med.normed_outliers.excluded	EC_CO_female vs SE_CO_female	0.0181651	0.592535
HAQ.1721.FFA.C22.5.LOG_Peakarea_med.normed_outliers.excluded	EC_CO_female vs SE_CO_female	0.0184688	0.814923
HAQ.1557.FFA.C16.3.LOG_Peakarea_med.normed_outliers.excluded	EC_CO_female vs SE_CO_female	0.0208365	1.00817
HAQ.1915.UDP.LOG_Peakarea_med.normed_outliers.excluded	EC_CO_female vs SE_CO_female	0.0210116	-0.836895
SAQ.1569.FFA.C16.0.LOG_Peakarea_med.normed_outliers.excluded	EC_CO_female vs SE_CO_female	0.023391	0.695223
HAQ.1397.N.acetylglutamine.LOG_Peakarea_med.normed_outliers.excluded	EC_CO_female vs SE_CO_female	0.0240143	-0.557761
SAQ.1753.diFA.C20.0.LOG_Peakarea_med.normed_outliers.excluded	EC_CO_female vs SE_CO_female	0.0270423	0.541049
SAQ.1025.Pyruvic.acid.LOG_Peakarea_med.normed_outliers.excluded	EC_CO_female vs SE_CO_female	0.0275944	0.978668
HAQ.1623.FFA.C18.3.LOG_Peakarea_med.normed_outliers.excluded	EC_CO_female vs SE_CO_female	0.0277833	0.552464
HAQ.1711.Uridine.monophosphate.LOG_Peakarea_med.normed_outliers.excluded	EC_CO_female vs SE_CO_female	0.027841	-0.546569
SAQ.1733.FFA.C22.1.LOG_Peakarea_med.normed_outliers.excluded	EC_CO_female vs SE_CO_female	0.0322322	1.0684
HAQ.1725.FFA.C22.4.LOG_Peakarea_med.normed_outliers.excluded	EC_CO_female vs SE_CO_female	0.0322485	0.882216
HAQ.1691.FFA.C20.1.LOG_Peakarea_med.normed_outliers.excluded	EC_CO_female vs SE_CO_female	0.0334021	0.593525
SAQ.1760.Corticosterone.LOG_Peakarea_med.normed_outliers.excluded	EC_CO_female vs SE_CO_female	0.0348787	-2.03707
SAQ.1536.Tiglylcarnitine.LOG_Peakarea_med.normed_outliers.excluded	EC_CO_female vs SE_CO_female	0.035192	-0.982778
HAQ.1804.Tetradecenoylcarnitine.LOG_Peakarea_med.normed_outliers.excluded	EC_CO_female vs SE_CO_female	0.0363436	-0.552356
HAQ.1681.FFA.C20.3.LOG_Peakarea_med.normed_outliers.excluded	EC_CO_female vs SE_CO_female	0.036669	0.739128
HAQ.1814.Riboflavin.LOG_Peakarea_med.normed_outliers.excluded	EC_CO_female vs SE_CO_female	0.0381694	0.536598
HAQ.1702.Decanoylcarnitine.LOG_Peakarea_med.normed_outliers.excluded	EC_CO_female vs SE_CO_female	0.0395219	-0.381136
HAQ.1687.FFA.C20.2.LOG_Peakarea_med.normed_outliers.excluded	EC_CO_female vs SE_CO_female	0.040619	0.604957
HAQ.1554.Hydroxybutyrylcarnitine.LOG_Peakarea_med.normed_outliers.excluded	EC_CO_female vs SE_CO_female	0.0429432	-0.412444
HAQ.1429.Gluconic.acid.LOG_Peakarea_med.normed_outliers.excluded	EC_CO_female vs SE_CO_female	0.0431359	0.494551
HAQ.1208.Hypoxanthine.LOG_Peakarea_med.normed_outliers.excluded	EC_CO_female vs SE_CO_female	0.0459754	0.426768
SAQ.1408.Kynurenic.acid.LOG_Peakarea_med.normed_outliers.excluded	EC_CO_female vs SE_CO_female	0.0485123	2.92149

### Sheet: brain - EC DSS vs SE DSS
metabolite	contrast_short	p-value	log2FoldChange
HAQ.1391.Phosphoglyeric.acid.LOG_Peakarea_med.normed_outliers.excluded	EC_DSS_female vs SE_DSS_female	0.00067621	-1.75382
HAQ.1295.Phosphoenolpyruvic.acid.LOG_Peakarea_med.normed_outliers.excluded	EC_DSS_female vs SE_DSS_female	0.000877309	-1.95727
HAQ.2257.NADP.LOG_Peakarea_med.normed_outliers.excluded	EC_DSS_female vs SE_DSS_female	0.00180261	-0.924342
HAQ.1313.DHAP..G3P.LOG_Peakarea_med.normed_outliers.excluded	EC_DSS_female vs SE_DSS_female	0.00571223	-0.683936
SAQ.1167.3.Methyl.2.oxovaleric.acid.LOG_Peakarea_med.normed_outliers.excluded	EC_DSS_female vs SE_DSS_female	0.00832715	0.663924
SAQ.1867.Deoxycholic.acids.LOG_Peakarea_med.normed_outliers.excluded	EC_DSS_female vs SE_DSS_female	0.0111234	1.71365
HAQ.1702.Decanoylcarnitine.LOG_Peakarea_med.normed_outliers.excluded	EC_DSS_female vs SE_DSS_female	0.0151393	0.30833
SAQ.1217.Histidinol.LOG_Peakarea_med.normed_outliers.excluded	EC_DSS_female vs SE_DSS_female	0.0154182	-1.12912
HAQ.1245.Tartaric.acid.LOG_Peakarea_med.normed_outliers.excluded	EC_DSS_female vs SE_DSS_female	0.0160415	-0.777595
HAQ.1018.Trimethylamine.n.oxide.LOG_Peakarea_med.normed_outliers.excluded	EC_DSS_female vs SE_DSS_female	0.0163037	1.26119
HAQ.1724.dAMP.LOG_Peakarea_med.normed_outliers.excluded	EC_DSS_female vs SE_DSS_female	0.0175906	-0.787315
HAQ.2222.NADH.LOG_Peakarea_med.normed_outliers.excluded	EC_DSS_female vs SE_DSS_female	0.0188263	0.899787
HAQ.1965.ADP.LOG_Peakarea_med.normed_outliers.excluded	EC_DSS_female vs SE_DSS_female	0.0191331	-0.991079
SAQ.1121.2.Oxovaleric.acid..Oxoisovaleric.acid.LOG_Peakarea_med.normed_outliers.excluded	EC_DSS_female vs SE_DSS_female	0.0206085	0.82269
SAQ.1431.FFA.C12.2.LOG_Peakarea_med.normed_outliers.excluded	EC_DSS_female vs SE_DSS_female	0.0221366	0.345186
SAQ.1406.Acetyllysine..Glycyl.Leucine.LOG_Peakarea_med.normed_outliers.excluded	EC_DSS_female vs SE_DSS_female	0.0259254	-0.44406
HAQ.1429.Gluconic.acid.LOG_Peakarea_med.normed_outliers.excluded	EC_DSS_female vs SE_DSS_female	0.0287941	-0.499262
HAQ.1336.Citrulline.LOG_Peakarea_med.normed_outliers.excluded	EC_DSS_female vs SE_DSS_female	0.0319326	-0.229812
HAQ.2286.FAD.LOG_Peakarea_med.normed_outliers.excluded	EC_DSS_female vs SE_DSS_female	0.0432668	-0.545672
