## Supplementary material for "Enhanced environmental complexity worsens experimental colitis and dysregulates microbiota-gut-brain axis signalling in female mice": Suppl. Table 6

### Sheet: PLASMA CSF
Compartments	Metabolite
CSF, plasma	FFA C3:0
CSF, plasma	Alanine
CSF, plasma	Serine
CSF, plasma	Creatinine
CSF, plasma	Fumaric acid..Maleic acid
CSF, plasma	Succinic acid
CSF, plasma	Threonine..Homoserine
CSF, plasma	Creatine
CSF, plasma	Leucine
CSF, plasma	Leucine..Isoleucine
CSF, plasma	Asparagine
CSF, plasma	Ornithine
CSF, plasma	Lysine
CSF, plasma	Oxoadipic acid
CSF, plasma	Cartinine
CSF, plasma	DHAP..G3P
CSF, plasma	Arginine
CSF, plasma	Myoinositol
CSF, plasma	Azelaic acid
CSF, plasma	N-acetylglutami acid
CSF, plasma	Panthotenic acid
CSF, plasma	Pentose X phosphate
CSF, plasma	Thymidine
CSF, plasma	N-Acetylglucosamine Phosphate
CSF, plasma	Citramalic acid..a-hydroxyglutaric acid

### Sheet: BRAIN CSF
Compartments	Metabolite
brain, CSF	Glycerol
brain, CSF	Hypoxanthine
brain, CSF	Xanthine
brain, CSF	Kynurenic acid
brain, CSF	Indoxyl sulphate
brain, CSF	Carnosine
brain, CSF	Anserine
brain, CSF	Carnitine
brain, CSF	FFA C20:3
brain, CSF	Uridine monophosphate
brain, CSF	FFA C22:5
brain, CSF	FFA C22:4
brain, CSF	FFA C20:5

### Sheet: BRAIN ISF
Compartments	Metabolite
brain, ISF	Pyroglutamic acid

### Sheet: CSF ISF
Compartments	Metabolite
CSF, ISF	Glutathione
CSF, ISF	diFA C18
