## Supplementary material for "Enhanced environmental complexity worsens experimental colitis and dysregulates microbiota-gut-brain axis signalling in female mice": Suppl. Table 7

### Sheet: PLASMA CSF
Compartments	Metabolite
CSF, plasma	FFA C3:0
CSF, plasma	Alanine
CSF, plasma	Glyceraldehyde..Lactic acid
CSF, plasma	Phosphate
CSF, plasma	Fumaric acid..Maleic acid
CSF, plasma	Succinic acid
CSF, plasma	Niacinamide
CSF, plasma	Thymine
CSF, plasma	Leucine
CSF, plasma	alpha-Ketoglutaric acid
CSF, plasma	Lysine
CSF, plasma	Phenyllactic acid
CSF, plasma	DHAP..G3P
CSF, plasma	Arginine
CSF, plasma	N-acetylglutamic acid
CSF, plasma	Pentose X phosphate
CSF, plasma	Butanoylcarnitine..Isobutyrylcarnitine
CSF, plasma	Uridine
CSF, plasma	Hexose mono phosphate
CSF, plasma	Succinylcarnitine
CSF, plasma	FFA C22:6
CSF, plasma	Oleoylcarnitine
CSF, plasma	PC 36:4
CSF, plasma	Citramalic acid..a-hydroxyglutaric acid

### Sheet: BRAIN CSF
Compartments	Metabolite
brain, CSF	2-Ketobutyric acid
brain, CSF	3-Methyl-2-oxovaleric acid
brain, CSF	Xanthine
brain, CSF	Phosphoglyeric acid
brain, CSF	Acetylcarnitine
brain, CSF	Indoxyl sulphate
brain, CSF	Carnosine
brain, CSF	Anserine
brain, CSF	Carnitine
brain, CSF	FFA C20:3
brain, CSF	FFA C20:5
brain, CSF	PC 34:1

### Sheet: CSF ISF
Compartments	Metabolite
CSF, ISF	N-Acetylaspartic acid
CSF, ISF	diFA C18:0

### Sheet: BRAIN ISF
Compartments	Metabolite
Brain, ISF	Pyroglutamic acid

### Sheet: BRAIN PLASMA
Compartments	Metabolite
brain, plasma	Gluconic acid
brain, plasma	alpha-hydroxy-3-oxo-4-cholestenoic acid

### Sheet: PLASMA ISF
Compartments	Metabolite
plasma, ISF	Suberic acid
plasma, ISF	Azelaic acid
