## Supplementary material for "Enhanced environmental complexity worsens experimental colitis and dysregulates microbiota-gut-brain axis signalling in female mice": Suppl. Table 8

### Sheet: Foglio1
KEGG_ID	Pathway Name	Pathway Group	Metabolite	-logP	Fold Change
C00157	Fc epsilon RI signaling pathway	Immune system	PC 32:2	1.55237	0.807218
C00350	Fc epsilon RI signaling pathway	Immune system	PE 36:2..PC 33:2	1.34162	0.774697
C00157	Fc epsilon RI signaling pathway	Immune system	PC 38:4	1.31844	0.426334
C00157	Fc epsilon RI signaling pathway	Immune system	PC 34:4	1.85863	0.871926
C00157	Fc epsilon RI signaling pathway	Immune system	PC 36:4	1.39487	0.450134
C04230	Fc epsilon RI signaling pathway	Immune system	LysoPE 18:0	1.49158	0.277187
C04230	Fc epsilon RI signaling pathway	Immune system	LysoPC 18:3	1.36169	-0.192018
C04230	Fc epsilon RI signaling pathway	Immune system	LysoPC 20:4	1.80205	0.465819
C00157	Fc gamma R-mediated phagocytosis	Immune system	PC 36:4	1.39487	0.450134
C00157	Fc gamma R-mediated phagocytosis	Immune system	PC 34:4	1.85863	0.871926
C04230	Fc gamma R-mediated phagocytosis	Immune system	LysoPC 20:4.	1.80205	0.465819
C04230	Fc gamma R-mediated phagocytosis	Immune system	LysoPE 18:0.	1.49158	0.277187
C04230	Fc gamma R-mediated phagocytosis	Immune system	LysoPC 18:3.	1.36169	-0.192018
C00157	Fc gamma R-mediated phagocytosis	Immune system	PC 38:4	1.31844	0.426334
C00157	Fc gamma R-mediated phagocytosis	Immune system	PC 32:2	1.55237	0.807218
C00350	Fc gamma R-mediated phagocytosis	Immune system	PE 36:2..PC 33:2	1.34162	0.774697
