## Supplementary material for "Enhanced environmental complexity worsens experimental colitis and dysregulates microbiota-gut-brain axis signalling in female mice": Suppl. Table 9

### Sheet: Foglio1
KEGG_ID	Pathway_name	Pathway_group	Metabolite	-logP	Fold Change
C00008	Long-term potentiation	Nervous system	ADP	1.71821	-0.72988
C00008	Synaptic vesicle cycle	Nervous system	ADP	1.71821	-0.72988
C00008	Neurotrophin signaling pathway	Nervous system	ADP	1.71821	-0.72988
C00008	Retrograde endocannabinoid signaling	Nervous system	ADP	1.71821	-0.72988
C00004	Retrograde endocannabinoid signaling	Nervous system	NADH	1.72524	0.68477
C00008	Glutamatergic synapse	Nervous system	ADP	1.71821	-0.72988
C00008	Cholinergic synapse	Nervous system	ADP	1.71821	-0.72988
C00008	Serotonergic synapse	Nervous system	ADP	1.71821	-0.72988
C00004	Serotonergic synapse	Nervous system	NADH	1.72524	0.68477
C00006	Serotonergic synapse	Nervous system	NADP	2.7441	-1.05225
C00008	GABAergic synapse	Nervous system	ADP	1.71821	-0.72988
C00008	Dopaminergic synapse	Nervous system	ADP	1.71821	-0.72988
C00327	Long-term depression	Nervous system	Citrulline	1.49577	-0.329157
C00008	Long-term depression	Nervous system	ADP	1.71821	-0.72988
C00006	Long-term depression	Nervous system	NADP	2.7441	-1.05225
