## Supplementary material for "Enhanced environmental complexity worsens experimental colitis and dysregulates microbiota-gut-brain axis signalling in female mice": Suppl. Table 10

### Sheet: Sheet1
KEGG_ID	Pathway_name	Pathway_group	Metabolite	-logP	Fold Change
C00008	Chemokine signaling pathway	Immune system	HAQ.1965.ADP.LOG_Peakarea_med.normed_outliers.excluded	1.71821	-0.72988
C00006	Platelet activation	Immune system	HAQ.2257.NADP.LOG_Peakarea_med.normed_outliers.excluded	2.7441	-1.05225
C00008	Platelet activation	Immune system	HAQ.1965.ADP.LOG_Peakarea_med.normed_outliers.excluded	1.71821	-0.72988
C00327	Platelet activation	Immune system	HAQ.1336.Citrulline.LOG_Peakarea_med.normed_outliers.excluded	1.49577	-0.329157
C00008	Antigen processing and presentation	Immune system	HAQ.1965.ADP.LOG_Peakarea_med.normed_outliers.excluded	1.71821	-0.72988
C00008	Neutrophil extracellular trap formation	Immune system	HAQ.1965.ADP.LOG_Peakarea_med.normed_outliers.excluded	1.71821	-0.72988
C00008	Toll-like receptor signaling pathway	Immune system	HAQ.1965.ADP.LOG_Peakarea_med.normed_outliers.excluded	1.71821	-0.72988
C00008	NOD-like receptor signaling pathway	Immune system	HAQ.1965.ADP.LOG_Peakarea_med.normed_outliers.excluded	1.71821	-0.72988
C00008	RIG-I-like receptor signaling pathway	Immune system	HAQ.1965.ADP.LOG_Peakarea_med.normed_outliers.excluded	1.71821	-0.72988
C00016	RIG-I-like receptor signaling pathway	Immune system	HAQ.2286.FAD.LOG_Peakarea_med.normed_outliers.excluded	1.36385	-0.41066
C00111	RIG-I-like receptor signaling pathway	Immune system	HAQ.1313.DHAP..G3P.LOG_Peakarea_med.normed_outliers.excluded	2.24319	-0.710515
C00118	RIG-I-like receptor signaling pathway	Immune system	HAQ.1313.DHAP..G3P.LOG_Peakarea_med.normed_outliers.excluded	2.24319	-0.710515
C00008	Cytosolic DNA-sensing pathway	Immune system	HAQ.1965.ADP.LOG_Peakarea_med.normed_outliers.excluded	1.71821	-0.72988
C00008	C-type lectin receptor signaling pathway	Immune system	HAQ.1965.ADP.LOG_Peakarea_med.normed_outliers.excluded	1.71821	-0.72988
C00006	Hematopoietic cell lineage	Immune system	HAQ.2257.NADP.LOG_Peakarea_med.normed_outliers.excluded	2.7441	-1.05225
C00008	Hematopoietic cell lineage	Immune system	HAQ.1965.ADP.LOG_Peakarea_med.normed_outliers.excluded	1.71821	-0.72988
C00008	Natural killer cell mediated cytotoxicity	Immune system	HAQ.1965.ADP.LOG_Peakarea_med.normed_outliers.excluded	1.71821	-0.72988
C00008	IL-17 signaling pathway	Immune system	HAQ.1965.ADP.LOG_Peakarea_med.normed_outliers.excluded	1.71821	-0.72988
C00008	Th1 and Th2 cell differentiation	Immune system	HAQ.1965.ADP.LOG_Peakarea_med.normed_outliers.excluded	1.71821	-0.72988
C00008	Th17 cell differentiation	Immune system	HAQ.1965.ADP.LOG_Peakarea_med.normed_outliers.excluded	1.71821	-0.72988
C00008	T cell receptor signaling pathway	Immune system	HAQ.1965.ADP.LOG_Peakarea_med.normed_outliers.excluded	1.71821	-0.72988
C00008	B cell receptor signaling pathway	Immune system	HAQ.1965.ADP.LOG_Peakarea_med.normed_outliers.excluded	1.71821	-0.72988
C00008	Fc epsilon RI signaling pathway	Immune system	HAQ.1965.ADP.LOG_Peakarea_med.normed_outliers.excluded	1.71821	-0.72988
C00008	Fc gamma R-mediated phagocytosis	Immune system	HAQ.1965.ADP.LOG_Peakarea_med.normed_outliers.excluded	1.71821	-0.72988
C00008	Leukocyte transendothelial migration	Immune system	HAQ.1965.ADP.LOG_Peakarea_med.normed_outliers.excluded	1.71821	-0.72988
C00008	Intestinal immune network for IgA production	Immune system	HAQ.1965.ADP.LOG_Peakarea_med.normed_outliers.excluded	1.71821	-0.72988
