## Supplementary material for "Enhanced environmental complexity worsens experimental colitis and dysregulates microbiota-gut-brain axis signalling in female mice": Suppl. Table 13

### Sheet: EC CO vs SE CO
baseMean	log2FoldChange	lfcSE	stat	pvalue	padj	reject	df	contrast	ref	KO
0.104874	6.84884	0.658499	10.4007	1.81817e-11	2.30383e-08	TRUE	30	GroupEE_CTRL	SE_CTRL	K01729
0.104874	6.84884	0.658499	10.4007	1.81817e-11	2.30383e-08	TRUE	30	GroupEE_CTRL	SE_CTRL	K15855
0.104874	6.84997	0.65866	10.3999	1.82157e-11	2.30383e-08	TRUE	30	GroupEE_CTRL	SE_CTRL	K05304
0.104874	6.84997	0.65866	10.3999	1.82157e-11	2.30383e-08	TRUE	30	GroupEE_CTRL	SE_CTRL	K19355
0.293103	7.36955	1.22299	6.02583	1.29718e-06	0.00131249	TRUE	30	GroupEE_CTRL	SE_CTRL	K19049
2.02981	3.98768	0.683947	5.83039	2.24196e-06	0.00189035	TRUE	30	GroupEE_CTRL	SE_CTRL	K18197
3.26965	2.40241	0.422492	5.68629	3.36062e-06	0.00242877	TRUE	30	GroupEE_CTRL	SE_CTRL	K00769
1.53768	3.27223	0.581383	5.62835	3.95557e-06	0.00250141	TRUE	30	GroupEE_CTRL	SE_CTRL	K10778
9.11606	2.16822	0.400375	5.41546	7.20754e-06	0.00379353	TRUE	30	GroupEE_CTRL	SE_CTRL	K06113
0.428736	4.95626	0.917582	5.40143	7.49858e-06	0.00379353	TRUE	30	GroupEE_CTRL	SE_CTRL	K19050
2.32522	3.8146	0.727759	5.24158	1.17755e-05	0.00541567	TRUE	30	GroupEE_CTRL	SE_CTRL	K02022
1.13944	4.67558	0.907321	5.15317	1.51157e-05	0.00637252	TRUE	30	GroupEE_CTRL	SE_CTRL	K08961
0.713416	4.45948	0.883754	5.04606	2.04555e-05	0.00796032	TRUE	30	GroupEE_CTRL	SE_CTRL	K00210
0.649932	4.37683	0.875263	5.00059	2.32578e-05	0.00840438	TRUE	30	GroupEE_CTRL	SE_CTRL	K18831
0.253172	5.5901	1.1564	4.83406	3.72095e-05	0.0125495	TRUE	30	GroupEE_CTRL	SE_CTRL	K03444
10.8277	1.5611	0.34301	4.55116	8.24715e-05	0.0247986	TRUE	30	GroupEE_CTRL	SE_CTRL	K02651
3.32156	2.1145	0.464983	4.54746	8.3332e-05	0.0247986	TRUE	30	GroupEE_CTRL	SE_CTRL	K01069
2.42458	2.81795	0.624252	4.51413	9.14969e-05	0.0257157	TRUE	30	GroupEE_CTRL	SE_CTRL	K06996
6.00297	1.74893	0.391816	4.46365	0.000105395	0.0271924	TRUE	30	GroupEE_CTRL	SE_CTRL	K08321
2.4238	2.96121	0.669335	4.4241	0.000117728	0.0271924	TRUE	30	GroupEE_CTRL	SE_CTRL	K08138
4.31065	2.28398	0.516693	4.42038	0.000118958	0.0271924	TRUE	30	GroupEE_CTRL	SE_CTRL	K07387
13.5978	1.27129	0.288164	4.41169	0.000121882	0.0271924	TRUE	30	GroupEE_CTRL	SE_CTRL	K07017
2.4238	2.96021	0.672387	4.40255	0.000125039	0.0271924	TRUE	30	GroupEE_CTRL	SE_CTRL	K01573
1.57978	3.14217	0.715531	4.39138	0.000129001	0.0271924	TRUE	30	GroupEE_CTRL	SE_CTRL	K11748
25.4122	1.26301	0.297183	4.24994	0.000191329	0.0387173	TRUE	30	GroupEE_CTRL	SE_CTRL	K03592
0.882413	4.06497	0.968834	4.19573	0.000222404	0.0419478	TRUE	30	GroupEE_CTRL	SE_CTRL	K19052
1.92817	2.98749	0.71253	4.1928	0.000224224	0.0419478	TRUE	30	GroupEE_CTRL	SE_CTRL	K00275
0.965028	4.07242	0.974207	4.18024	0.000232168	0.0419478	TRUE	30	GroupEE_CTRL	SE_CTRL	K15921
1.05455	3.85025	0.936366	4.1119	0.000280507	0.0489339	TRUE	30	GroupEE_CTRL	SE_CTRL	K09924
