## Supplementary material for "Enhanced environmental complexity worsens experimental colitis and dysregulates microbiota-gut-brain axis signalling in female mice": Suppl. Table 14

### Sheet: EC DSS vs SE DSS
baseMean	log2FoldChange	lfcSE	stat	pvalue	padj	reject	df	contrast	ref	KO
51.1489	-4.10971	0.456415	-9.00431	4.9619e-10	2.51023e-06	TRUE	30	GroupEE_DSS	SE_DSS	K13252
65.0456	-4.2367	0.495662	-8.54756	1.54691e-09	3.9129e-06	TRUE	30	GroupEE_DSS	SE_DSS	K19506
61.6681	-2.54732	0.342671	-7.43372	2.76984e-08	4.67087e-05	TRUE	30	GroupEE_DSS	SE_DSS	K02821
33.3941	-4.52018	0.824758	-5.48062	5.99752e-06	0.00758536	TRUE	30	GroupEE_DSS	SE_DSS	K19504
33.7555	-4.71968	0.907318	-5.20179	1.3176e-05	0.0114103	TRUE	30	GroupEE_DSS	SE_DSS	K00132
5.3926	2.73664	0.536594	5.10001	1.75642e-05	0.0114103	TRUE	30	GroupEE_DSS	SE_DSS	K16651
5.3926	2.73337	0.536957	5.09048	1.80436e-05	0.0114103	TRUE	30	GroupEE_DSS	SE_DSS	K09711
5.3926	2.73337	0.536957	5.09048	1.80436e-05	0.0114103	TRUE	30	GroupEE_DSS	SE_DSS	K16619
22.8793	-1.88955	0.386993	-4.88263	3.24457e-05	0.0177618	TRUE	30	GroupEE_DSS	SE_DSS	K00856
34.2521	-3.38127	0.698565	-4.84031	3.65593e-05	0.0177618	TRUE	30	GroupEE_DSS	SE_DSS	K04027
13.3387	1.77159	0.368166	4.81195	3.96025e-05	0.0177618	TRUE	30	GroupEE_DSS	SE_DSS	K09706
6.51509	2.46079	0.516801	4.76158	4.56421e-05	0.0177618	TRUE	30	GroupEE_DSS	SE_DSS	K15518
6.51509	2.46079	0.516801	4.76158	4.56421e-05	0.0177618	TRUE	30	GroupEE_DSS	SE_DSS	K15519
0.408063	-2.63986	0.561323	-4.70292	5.38389e-05	0.0193439	TRUE	30	GroupEE_DSS	SE_DSS	K04768
6.07853	2.56085	0.54714	4.68043	5.7355e-05	0.0193439	TRUE	30	GroupEE_DSS	SE_DSS	K13275
0.0786663	3.81155	0.822273	4.63538	6.51016e-05	0.0205843	TRUE	30	GroupEE_DSS	SE_DSS	K06991
41.5767	-2.04636	0.44977	-4.54979	8.27893e-05	0.0246371	TRUE	30	GroupEE_DSS	SE_DSS	K02769
31.2343	-2.37366	0.533889	-4.44599	0.000110737	0.0311233	TRUE	30	GroupEE_DSS	SE_DSS	K06971
7.25834	2.30928	0.534268	4.32233	0.000156413	0.0416471	TRUE	30	GroupEE_DSS	SE_DSS	K00260
