## Supplementary material for "Enhanced environmental complexity worsens experimental colitis and dysregulates microbiota-gut-brain axis signalling in female mice": Suppl. Table 15

### Sheet: enrichment objects
			objects
	week	type of enrichment	permanent	exchanged
	1	basic	2 nestlets, 1 paper tunnel, 1 running wheel	2 plastic houses, 1 wooden tunnel
	2		2 nestlets, 1 paper tunnel, 1 running wheel	2 plastic houses, 1 wooden tunnel
	3		2 nestlets, 1 paper tunnel, 1 running wheel	2 plastic houses, 1 wooden tunnel
	4		2 nestlets, 1 paper tunnel, 1 running wheel	2 plastic houses, 1 wooden tunnel
	5	enforced	2 nestlets, 1 paper tunnel, 1 running wheel	1 plastic house, 1 paper house, 1 crawl ball, 10 wooden bricks
	6		2 nestlets, 1 paper tunnel, 1 running wheel	2 paper houses, 1 crawl ball, 1 wooden tunnel
	7		2 nestlets, 1 paper tunnel, 1 running wheel	2 plastic houses, 10 wooden bricks, 2 plastic tunnels (1 hanging)
	8		2 nestlets, 1 paper tunnel, 1 running wheel	2 paper houses, 1 wooden tunnel, 1 plastic tunnel
	9		2 nestlets, 1 paper tunnel, 1 running wheel	1 plastic house, 1 paper house, 1 crawl ball, 1 plastic tunnel (hanging)
	10		2 nestlets, 1 paper tunnel, 1 running wheel	2 plastic houses, 10 wooden bricks, 1 wooden tunnel
	11		2 nestlets, 1 paper tunnel, 1 running wheel	1 plastic house, 1 1 paper house, 1 crawl ball, 2 plastic tunnels (1 hanging)
	12		2 nestlets, 1 paper tunnel, 1 running wheel	2 paper houses, 1 crawl ball, 1 wooden tunnel
